# Biochemical deconstruction and reconstruction of Nuclear Matrix reveals the layers of nuclear organization

**DOI:** 10.1101/2023.01.28.525997

**Authors:** Ashish Bihani, Akshay K. Avvaru, Rakesh K. Mishra

## Abstract

Nuclear Matrix (NuMat) is the fraction of the eukaryotic nucleus insoluble to detergents and high-salt extractions that manifests as a pan-nuclear fiber-granule network. NuMat consists of ribonucleoprotein complexes, members of crucial nuclear functional modules, and DNA fragments. Although NuMat captures the organization of non-chromatin nuclear space, very little is known about component organization within NuMat. To understand the organization of NuMat components, we subfractionated it with increasing concentrations of the chaotrope Guanidinium Hydrochloride (GdnHCl) and analyzed the proteomic makeup of the fractions. We observe that the solubilization of proteins at different concentrations of GdnHCl is finite and independent of the broad biophysical properties of the protein sequences. Looking at the extraction pattern of the Nuclear Envelope and Nuclear Pore Complex, we surmise that this fractionation represents easily-solubilized/loosely-bound and difficultly-solubilized/tightly-bound components of NuMat. Microscopic analyses of the localization of key NuMat proteins across sequential GdnHCl extractions of *in situ* NuMat further elaborate on the divergent extraction patterns. Furthermore, we solubilized NuMat in 8M GdnHCl and upon removal of GdnHCl through dialysis, *en masse* renaturation leads to RNA-dependent self-assembly of fibrous structures. The major proteome component of the self-assembled fibers comes from the difficultly-solubilized, tightly-bound component. This fractionation of the NuMat reveals different organizational levels within it which may reflect the structural and functional organization of nuclear architecture.
