## Supplementary material for "Biochemical deconstruction and reconstruction of Nuclear Matrix reveals the layers of nuclear organization": Supp Table 1

### Sheet: Sheet1
PRIDE RAW FILE DETAILS
PXD031296
For extraction fractions (54 files)
1M
ESC-HF-1A1-100920-Ashish.raw				Replicate A		Band 1				Parameter	Value
ESC-HF-1A2-100920-Ashish.raw				Replicate A		Band 2				Version	1.5.7.4
ESC-HF-1A3-100920-Ashish.raw				Replicate A		Band 3				Fixed modifications	Carbamidomethyl (C)
ESC-HF-1B1-100920-Ashish.raw				Replicate B		Band 1				Include contaminants	TRUE
ESC-HF-1B2-100920-Ashish.raw				Replicate B		Band 2				PSM FDR	0.01
ESC-HF-1B3-100920-Ashish.raw				Replicate B		Band 3				Protein FDR	0.01
ESC-HF-1C1-100920-Ashish.raw				Replicate C		Band 1				Site FDR	0.01
ESC-HF-1C2-100920-Ashish.raw				Replicate C		Band 2				Use Normalized Ratios For Occupancy	TRUE
ESC-HF-1C3-100920-Ashish.raw				Replicate C		Band 3				Min. peptide Length	7
										Min. score for unmodified peptides	0
2M										Min. score for modified peptides	40
ESC-HF-2A1-100920-Ashish.raw				Replicate A		Band 1				Min. delta score for unmodified peptides	0
ESC-HF-2A2-100920-Ashish.raw				Replicate A		Band 2				Min. delta score for modified peptides	6
ESC-HF-2A3-100920-Ashish.raw				Replicate A		Band 3				Min. unique peptides	0
ESC-HF-2B1-100920-Ashish.raw				Replicate B		Band 1				Min. razor peptides	1
ESC-HF-2B2-100920-Ashish.raw				Replicate B		Band 2				Min. peptides	1
ESC-HF-2B3-100920-Ashish.raw				Replicate B		Band 3				Use only unmodified peptides and	TRUE
ESC-HF-2C1-100920-Ashish.raw				Replicate C		Band 1				Modifications included in protein quantification	Oxidation (M);Acetyl (Protein N-term)
ESC-HF-2C2-100920-Ashish.raw				Replicate C		Band 2				Peptides used for protein quantification	Razor
ESC-HF-2C3-100920-Ashish.raw				Replicate C		Band 3				Discard unmodified counterpart peptides	TRUE
										Label min. ratio count	2
3M										Use delta score	FALSE
ESC-HF-3A1-100920-Ashish.raw				Replicate A		Band 1				iBAQ	FALSE
ESC-HF-3A2-100920-Ashish.raw				Replicate A		Band 2				iBAQ log fit	FALSE
ESC-HF-3A3-100920-Ashish.raw				Replicate A		Band 3				Match between runs	FALSE
ESC-HF-3B1-100920-Ashish.raw				Replicate B		Band 1				Find dependent peptides	FALSE
ESC-HF-3B2-100920-Ashish.raw				Replicate B		Band 2				Decoy mode	revert
ESC-HF-3B3-100920-Ashish.raw				Replicate B		Band 3				Include contaminants	TRUE
ESC-HF-3C1-100920-Ashish.raw				Replicate C		Band 1				Advanced ratios	TRUE
ESC-HF-3C2-100920-Ashish.raw				Replicate C		Band 2				Second peptides	TRUE
ESC-HF-3C3-100920-Ashish.raw				Replicate C		Band 3				Stabilize large LFQ ratios	TRUE
										Separate LFQ in parameter groups	FALSE
4M										Require MS/MS for LFQ comparisons	TRUE
ESC-HF-4A1-100920-Ashish.raw				Replicate A		Band 1				Calculate peak properties	FALSE
ESC-HF-4A2-100920-Ashish.raw				Replicate A		Band 2				Main search max. combinations	200
ESC-HF-4A3-100920-Ashish.raw				Replicate A		Band 3				Advanced site intensities	TRUE
ESC-HF-4B1-100920-Ashish.raw				Replicate B		Band 1				Write msScans table	TRUE
ESC-HF-4B2-100920-Ashish.raw				Replicate B		Band 2				Write msmsScans table	TRUE
ESC-HF-4B3-100920-Ashish.raw				Replicate B		Band 3				Write ms3Scans table	TRUE
ESC-HF-4C1-100920-Ashish.raw				Replicate C		Band 1				Write allPeptides table	TRUE
ESC-HF-4C2-100920-Ashish.raw				Replicate C		Band 2				Write mzRange table	TRUE
ESC-HF-4C3-100920-Ashish.raw				Replicate C		Band 3				Max. peptide mass [Da]	4600
										Min. peptide length for unspecific search	8
8M										Max. peptide length for unspecific search	25
ESC-HF-8A1-100920-Ashish.raw				Replicate A		Band 1				Razor protein FDR	TRUE
ESC-HF-8A2-100920-Ashish.raw				Replicate A		Band 2				Disable MD5	FALSE
ESC-HF-8A3-100920-Ashish.raw				Replicate A		Band 3				Max mods in site table	3
ESC-HF-8B1-100920-Ashish.raw				Replicate B		Band 1				Match unidentified features	FALSE
ESC-HF-8B2-100920-Ashish.raw				Replicate B		Band 2				MS/MS tol. (FTMS)	20 ppm
ESC-HF-8B3-100920-Ashish.raw				Replicate B		Band 3				Top MS/MS peaks per Da interval. (FTMS)	12
ESC-HF-8C1-100920-Ashish.raw				Replicate C		Band 1				Da interval. (FTMS)	100
ESC-HF-8C2-100920-Ashish.raw				Replicate C		Band 2				MS/MS deisotoping (FTMS)	TRUE
ESC-HF-8C3-100920-Ashish.raw				Replicate C		Band 3				MS/MS deisotoping tolerance (FTMS)	7
										MS/MS deisotoping tolerance unit (FTMS)	ppm
Pellet P										MS/MS higher charges (FTMS)	TRUE
ESC-HF-PA1-100920-Ashish.raw				Replicate A		Band 1				MS/MS water loss (FTMS)	TRUE
ESC-HF-PA2-100920-Ashish.raw				Replicate A		Band 2				MS/MS ammonia loss (FTMS)	TRUE
ESC-HF-PA3-100920-Ashish.raw				Replicate A		Band 3				MS/MS dependent losses (FTMS)	TRUE
ESC-HF-PB1-100920-Ashish.raw				Replicate B		Band 1				MS/MS recalibration (FTMS)	FALSE
ESC-HF-PB2-100920-Ashish.raw				Replicate B		Band 2				MS/MS tol. (ITMS)	0.5 Da
ESC-HF-PB3-100920-Ashish.raw				Replicate B		Band 3				Top MS/MS peaks per Da interval. (ITMS)	8
ESC-HF-PC1-100920-Ashish.raw				Replicate C		Band 1				Da interval. (ITMS)	100
ESC-HF-PC2-100920-Ashish.raw				Replicate C		Band 2				MS/MS deisotoping (ITMS)	FALSE
ESC-HF-PC3-100920-Ashish.raw				Replicate C		Band 3				MS/MS deisotoping tolerance (ITMS)	0.15
										MS/MS deisotoping tolerance unit (ITMS)	Da
										MS/MS higher charges (ITMS)	TRUE
For checking reassembly (15 files)										MS/MS water loss (ITMS)	TRUE
Renaturation ren										MS/MS ammonia loss (ITMS)	TRUE
ESC-HF-S10-OA1-271219-Ashish.raw				Replicate A		Band 1				MS/MS dependent losses (ITMS)	TRUE
ESC-HF-S11-OA2-271219-Ashish.raw				Replicate A		Band 2				MS/MS recalibration (ITMS)	FALSE
ESC-HF-S12-OA3-271219-Ashish.raw				Replicate A		Band 3				MS/MS tol. (TOF)	40 ppm
ESC-HF-S13-OB1-271219-Ashish.raw				Replicate B		Band 1				Top MS/MS peaks per Da interval. (TOF)	10
ESC-HF-S14-OB2-271219-Ashish.raw				Replicate B		Band 2				Da interval. (TOF)	100
ESC-HF-S15-OB3-271219-Ashish.raw				Replicate B		Band 3				MS/MS deisotoping (TOF)	TRUE
ESC-HF-S16-OC1-271219-Ashish.raw				Replicate C		Band 1				MS/MS deisotoping tolerance (TOF)	0.01
ESC-HF-S17-OC2-271219-Ashish.raw				Replicate C		Band 2				MS/MS deisotoping tolerance unit (TOF)	Da
ESC-HF-S18-OC3-271219-Ashish.raw				Replicate C		Band 3				MS/MS higher charges (TOF)	TRUE
										MS/MS water loss (TOF)	TRUE
Dnase I digestion fraction Dbf										MS/MS ammonia loss (TOF)	TRUE
ESC-HF-Sample-DbA-220620-Ashish.raw				Replicate A						MS/MS dependent losses (TOF)	TRUE
ESC-HF-Sample-DbB-220620-Ashish.raw				Replicate B						MS/MS recalibration (TOF)	FALSE
ESC-HF-Sample-DbC-220620-Ashish.raw				Replicate C						MS/MS tol. (Unknown)	0.5 Da
										Top MS/MS peaks per Da interval. (Unknown)	8
Salt Extraction Fraction Sf										Da interval. (Unknown)	100
ESC-HF-Sample-SfA-220620-Ashish.raw				Replicate A						MS/MS deisotoping (Unknown)	FALSE
ESC-HF-Sample-SfB-220620-Ashish.raw				Replicate B						MS/MS deisotoping tolerance (Unknown)	0.15
ESC-HF-Sample-SfC-220620-Ashish.raw				Replicate C						MS/MS deisotoping tolerance unit (Unknown)	Da
										MS/MS higher charges (Unknown)	TRUE
										MS/MS water loss (Unknown)	TRUE
										MS/MS ammonia loss (Unknown)	TRUE
										MS/MS dependent losses (Unknown)	TRUE
										MS/MS recalibration (Unknown)	FALSE
										Site tables	Oxidation (M)Sites.txt;Phospho (STY)Sites.txt
