## Supplementary material for "Biochemical deconstruction and reconstruction of Nuclear Matrix reveals the layers of nuclear organization": Supp Table 3

### Sheet: Sheet1
Lists from Supplementary Table 1 sheet 2 analyzed in 6-way venn diagram by interactivenn
Lanes categorized as easily solubilized (1M, 2M, 1M Ո 2M) highlighted in green, diffcult to solubilize ( (8M, P, 8M Ո P)) in blue and proteins common across fractions(1M Ո 2M Ո 3M Ո 4M Ո 8M Ո P) in red
[1M]	[2M]	[3M]	[P]	[4M]	[8M]	[3M] and [8M]	[8M] and [P]	[2M] and [8M] and [P]	[3M] and [P]	[1M] and [P]	[2M] and [P]	[2M] and [4M]	[1M] and [2M]	[2M] and [3M]	[3M] and [4M]	[4M] and [8M]	[1M] and [2M] and [4M]	[1M] and [2M] and [8M]	[1M] and [8M] and [P]	[1M] and [2M] and [8M] and [P]	[1M] and [3M] and [8M]	[1M] and [2M] and [3M] and [8M]	[1M] and [2M] and [3M] and [8M] and [P]	[1M] and [2M] and [4M] and [8M]	[1M] and [2M] and [3M] and [4M] and [8M]	[2M] and [3M] and [4M] and [8M]	[3M] and [4M] and [8M]	[1M] and [2M] and [P]	[1M] and [2M] and [3M] and [4M] and [P]	[1M] and [2M] and [3M] and [P]	[1M] and [2M] and [3M] and [4M] and [8M] and [P]	[1M] and [3M] and [4M] and [8M] and [P]	[3M] and [4M] and [8M] and [P]	[2M] and [3M] and [4M] and [8M] and [P]	[4M] and [8M] and [P]	[1M] and [4M] and [8M] and [P]	[2M] and [4M] and [8M] and [P]	[1M] and [2M] and [4M] and [8M] and [P]	[2M] and [3M] and [P]	[2M] and [3M] and [4M] and [P]	[3M] and [8M] and [P]	[2M] and [8M]	[2M] and [3M] and [8M]	[1M] and [3M] and [4M]	[2M] and [3M] and [4M]	[1M] and [2M] and [3M] and [4M]	[1M] and [2M] and [3M]
Q9VF03	A1ZBU5	Q9U9Q2	O18335	Q9VHS8	Q8IQQ8	Q9VNP3	A1Z6H7	M9PCC1	Q9VXK6	Q9XZ19	Q02427	Q7JXU4	D2NUK9	Q9W0S6	M9PJN8	Q9W526	Q9W229	Q7YZ99	Q9W2E7	A0A0C4DHG5	Q9V3C0	Q9VMX3	Q9W1B9	Q9VU43	Q9VHC0	Q9VTT2	Q7K2B0	O18404	Q9W255	Q9VZY0	M9NE89	Q7K012	Q9U9Q1	Q7KMJ6	Q9V466	Q9V3J4	Q9V460	P92177	P54353	A1ZAK9	M9NDX3	O16797	M9MRC9	A4V1N8	Q9VUZ0	A0A0B4KH25	Q9VVU2
Q9VJE4	Q94513	Q9VCK2	A0A0B4JD46	A1Z7K2	Q9VGH0	Q8SY39	Q9V463	Q9VNF6		Q9VZS3	F2FBA6	Q95RJ9	M9NEW1	L0MPS3	Q7K159	Q9VJZ7	Q9VU15	B7Z120	O18373	Q7JR58	Q7KLX3	X2JE06	P25007		Q9VBN5	B7Z0N0	Q86B47	Q9V3E7	P48588	Q9VDL2	X2JB25	E1JJM9	Q9VAX8	A0A0B4JD39	Q7K3M5	X2JC94	A0A0B4KI43	Q7KF43	Q9VT38		A0A0B4K6W1	Q9VXK5	P04359		E1JGV6	X2JC35	Q9VM95
O97064	Q9VW59	Q9W4Z6	Q9VC48	Q9VYE9	Q9VPR5		Q9XZ06	A0A0B4LF93		Q9VKV8	Q9VGN9		Q94546	Q24298	Q9VR99	Q7K2X8		Q9W3R9		A1Z9S6		Q9V3Y5	A0A0B4KEI5		X2JFR1	M9PHM6	Q9GYV9	X2JEM4	Q9VI10	Q8IMF5	X2JEX8	Q5U156	X2JB48	Q8MZI3	P17886	Q9VNZ3		P22769			A0A0B4LI86	M9PBM1	Q9VBY6		X2J9B3	Q9W384	Q8IMV6
Q9VZF9	Q9V9X0	Q9VEB3	M9NGK3	Q9VE94	Q9VWB8		P04052	Q9VN93		Q9W0P4	Q4ABE3		A0A0B4KI24	A1ZBW6		Q9W4Z9		Q94517		M9NEL3		Q9V535	M9PJC7		Q9W0R0	Q9VNE9	Q0E924	A0A0B4K6U6	E1JIK0	Q7K0D3	A0A0B4KFZ9		A0A023GQA5	Q9VHG6	Q94883			Q9VGW6			Q7KVX5	A0A0B4LIJ0	Q9VNE0		Q9VSW7	Q7JXF5	A4V2K7
Q24572	Q8MS37	Q9VM63	A1ZBF1	Q8ST83	Q9W3C1		Q9VFE7	M9PI05		Q9VI56	Q9VNA5		C0HK92	Q9VEP9		Q7JZF5		Q59E33		Q7KN62		Q9VKD8	A0A126GUT1		P09180	Q9VJ74	Q9W414	Q9VFT4	A0A0B4KED0	Q7PLL1	Q9W1V3		Q9VFB5	Q7K5M2	P06606						Q9W0D6	Q9VPL0	A1Z909			D1Z3A1	M9NDM4
Q9W2K8	H1UUD2	M9PIG8	Q9VG04	Q9W542	A1Z945		Q9VUV9			M9PFV9	Q8IH14		M9NDP1	Q9VZE6		Q9VKD3		Q9VTP4		X2JAI4		Q9VNB9			Q05344	A8Y560	Q9W2N6	Q9I7K0	M9PGQ6		P02299		E2QD64	P35600	Q9VBU8							X2JFQ1				Q8SX89	Q9VKI2
B7Z0I8	Q7JZZ3	Q9VBY2	Q9GU68		Q9W1F4		Q9V9T4						Q9VIX7	Q9V7D2		Q9VFV8				M9MRQ9		X2JG50			Q9VQK7	A0A0B4KFB8	P29613	Q8SYR3	X2JE34		P02283		A4V303	E0R905	P20432							Q9W3D1				A1ZB80	Q9VEA5
A0A0B4KFN0	Q9VVG9	O44434	Q9VAN0		Q7YZA2		A0A0B4KFE9						Q7JZW2			Q7JWH6				E1JHV7		Q709R6			M9PI58	P36241	M9PB96	M9MS06	X2JH42		Q4AB54		E1JJI5	Q86B87	Q9VD58							Q9VJ77				Q7K180	A4V3J6
X2J969	Q9VR53	Q9XYZ4	A1Z7K6		Q9VZL3		A1Z8U0						Q9VIZ0			Q9VW10				M9NEV0		Q9VGQ1			Q9VN55	A0A0B4LEY9	Q9VEX6	Q7JVH6			X2JD55		Q7K3J0	Q9VXQ5	P23572							A0A0B4LGZ3				Q9VUR2	Q9VA83
P17917	Q9VSL4		A0A0B4LGF8		Q9VCG4		Q9VX15						Q7JUZ6			Q7JQT9									Q9V9M7	Q7JQN4		Q9VEB1			X2JC82		P52295	Q9VV52	Q9VHI1											Q9VU02	A0A0B4LEV8
Q53ZT0	P26017		A0A0B4KHJ1		Q9VTE6		X2J9F3						Q8T0Q4			Q9VTT3									Q9VL71	Q9VAY2					F3YDH0		O46106	X2JDU0	Q9VNI8											Q9VYQ9	Q9W1I6
O97062	Q9VQ77		Q9VTK9		Q9W246		Q9W351						Q9V5P6			Q9VL96									Q7K3D8	Q7K0Y1					P05205		Q9VRX7	M9PB84	Q9VKW3											Q27272	A0A126GUM8
Q7K003	Q9VIV2		M9PBW0		Q9VPM7		Q7KKI0						M9PC89			Q9W397									Q9VCY1	Q9V6B9					Q9VM69		Q9V3P3	R9Q794	P52304											Q9VHH8	Q9VYI2
Q9VLR5	Q7YU84		Q9VIE8		M9PG32		Q9VCW3						Q9W2I4			X2J7U0									Q9VYG2	A0A126GUS7					C7LA75		Q9W1X4	Q9VPC0	P23128											A4V201	Q24113
B7Z0V1	E2QC83		Q9XZ16		Q9VHS0		A1YK02						Q7KVQ0			Q24319									Q7K0K1	Q8IRG6					X2JGG6		A1Z9G2	Q9VV75	Q9VUM1											Q9VLV5	O76994
Q86BB4	Q9VAG2		P48609		Q9VHT2		Q9VM75						Q9W062			Q8MT06									Q9V9W2	Q9VT19					Q9VCH5		Q6NP69	M9PIM0	A0A0B4JD11											Q9VN39	P40796
O44226	Q9VK18		E1JIV0		Q9VQK5		M9PFM5						Q9VAC4			Q7JRH5									Q9W1G7	Q9VIF6					Q8IMI7		A0A0B4LI25	E1JIT0	A4V4A1											X2JGP4	Q9VRV7
A0A0B4LFL3	Q7K4R2		O97454		Q9VZE4		Q9VC36						Q9V9U3												Q9VDV3	B7Z0R6					M9NEQ9		Q9VWK5	Q2PDY2	Q9VG73											Q9V405	Q960D3
M9PBK5	O44424		X2J5E8		Q9V455		P12982						Q05913												Q960V1	O96689					X2JDP6			Q9VHM3	Q9VK69											Q9VLK1	Q9W396
Q9VYD8	Q9W1C8		Q9W0Y1		M9PB90		A0A0B4K664						Q9VYX1												Q9VEJ1						Q8MLV1			Q8IRJ8	Q9VHL2											Q960E4	Q9VRN3
A0A0B4LGT9	Q9VZ27		Q9VVI2		Q9Y113		A0A0B4KEE4						P25171												A0A0B4KEH0						Q9W0A8			O62619	A8JRB8											Q9VAN7
P05389	A0A0B4LFT7		Q9VSS1		A0A0B4LGQ5		O62602						A0A0B4LFQ2												Q9VX35						X2J950			Q8MLR4	P34739											Q9W140
A0A0B4K652	Q9VVS4		A8DZ29		Q9W5E4		Q9VC94						Q9VG78												A8JV18						X2JCX8			Q9VHN7	Q9GYU8
Q9VEC8	Q53YH3		P45889		Q9Y145		Q9VXE9						Q9V9X1												Q7JW01						P20240			X2JFR6
Q9VFE6	Q9VDH8		Q7K0B6		Q9VIG1		Q9W363						Q9VJG2												Q9VM49						A0A0B4K6N1			P53034
Q9VAW1	Q9V3V6		Q9XZ03		A1Z9L3		M9PDN9						Q9V493																		P54397			A4V391
Q9VGP7	A0A0B4KI32		Q9VMV5		Q9VRI0		Q9VCD8						Q9VMZ5																		P15357			Q95RQ8
Q9VS38	Q9V3L6		Q9I7M3		Q7K1Q6		Q7KSN8						Q9VUA0																		Q9VH07			M9PG76
A0A0B4LEY6	Q9VUB5		O18333		Q9VI57		M9MQH9						Q9VCU6																		Q03427			Q8MSW9
Q9VC60	Q9VEG8		H8F4T6		Q7PLS8		B7Z0Z1						C0HK95																		P50887			O61345
Q9VQ27	M9PI47		E1NZB4		Q9XZ61		O18332						Q9VTZ0																		Q7KLW9			Q9W3M7
Q9VWP5	O18413		Q9VZQ8		Q9W4R1		N0D8I3						Q9VGH5																		Q9VJ12			Q9VVI1
Q6NL75	Q24217		Q9VNI3		Q9VKM7		Q9XYU0						A0A0C4DHE8																		C6SUW3			A8DYK5
Q9VWD9	Q9VPB3		Q6NL44		P49028		A0A0B4KHX3						A8DYV8																		Q8INM3
E1JIH5	Q9W158		Q9VHJ2		Q8MSU4		E1JIR3						Q9VLC5																		Q95WY3
Q9VPQ2	M9PBL6		Q9VEG6		Q9VC96		Q9VXR5						Q9V9U9																		Q9V3W7
Q9VVZ4	Q9XZ21		Q9VJ19		Q9W2K3		A0A0B4KF46						Q9VL18																		M9PFN1
Q9VMU1	Q9W3C2		Q9VJC7		Q9W410		Q7KK96						Q8IGK1																		P15348
Q9W0P3	A4V304		C0MJA0		A0A0B4LIF3		M9NDC3						E1JH59																		C6TP87
Q8IPX7	A0A0B4KEI6		Q9VF14		Q94545		A1Z9E3						Q8MLW2																		A8E6M1
Q9V3T8	M9PD43		O76742		P20028		A0A0B4JD48						Q9VN63																		E1JJ68
M9PCV9	Q9VZ02		Q9VWV8		Q9VRP5		Q9VVU6						Q9VJL9																		P55828
Q9VIP1	Q9V3W0		Q9VBI2		A0A126GUW2		P20193						O02649																		O97183
Q7JRJ1	Q9VT00		Q9VKW1		Q9VNG2		P07664						Q7KN94																		P55841
Q9VYV3	Q7K4P0		Q9VGM2		E2QD75		Q7KSM5						Q9W254																		Q9Y091
Q9W086	M9PBH6		E1JJN1		Q7KUT2		Q86CW5						D3DN23																		A4V4A5
Q9VDS6			M9MS45		A0A0B4KHJ7		M9PD65																								P55830
M9PF40			P80455		Q9I7Z8		P48148																								Q9VHC7
P49906			Q9VXP4		M9PGK3		A0A0B4KHB1																								Q9VHG5
I0DHK3			A4V1Q1		Q9VZJ3		Q9VTE2																								H0RNN8
Q9W2J5			Q9Y162		Q9VN25		M9PHL0																								Q9VBU9
Q9VRJ5			Q9V4Q8		Q9VN44		Q9XZ34																								Q9VD66
Q9VGK3			O15971		Q9VIF0		Q9VGA4																								P48159
E1JGZ9			Q95RB1		Q9W550		P48591																								X2JCS6
M9PCI2			A0A126GUM1		Q0E965		Q7JVP4																								Q9VBP5
			A0A0B4KFI7		Q7JRE4		Q9V3U6																								P41094
			Q9VTB0		M9PFS7		Q9VL91																								P21187
					A0A0B4LGB7		Q9VJH2																								P06605
					Q9VI54		P08646																								Q8T6B9
					Q9VFP0		P49735																								G3M3A2
					Q9VNG0		X2JFG0																								Q3YMU0
					Q7KMI3		A0A0B4LEV2																								Q05856
					Q59E30		O77410																								A0A0B4LFD9
					Q9XYM5		M9PF16																								Q9VYY7
					X2JEW2		Q7KUA4																								Q9V597
					Q9W3K4		A8DYD3																								E1JGK7
					M9NE19		M9PDQ0																								Q9VK59
					P35875		A0A0B4LHV4																								Q9VE85
					A0A0B4KHS9		A0A0B4KF23																								Q9VH84
					Q9W1A9		Q9VTU4																								E1JHA4
					Q5LJZ2		Q9XZ57																								M9PBL3
					Q9VAJ2		A0A0B4K891																								Q9VT61
					A1Z898		Q76NQ0																								A1ZBL0
					A0A0B4KH26		Q9VQ61																								P45594
					Q9VVC9		O97102																								A0A0B4LG52
					Q7KSE0		Q9V3A7																								B7YZQ7
					Q5BI50		Q95RV3																								Q86BS3
					Q7KND8		Q4V6X9																								M9PFF0
					Q8MS38		Q9W0S7																								X2JF59
					Q9XYZ5		M9PEZ4																								X2JGM9
					P83094		X2JGB3																								E2QD65
					Q9VG84		A0A0B4KFP4																								M9NG39
					M9NCX1		F6JQA6																								P41093
					P54358		Q7KN75																								Q9VBU7
					P51406		A0A0B4LGZ6																								Q9V406
					Q9VNE2		Q24478																								Q9VGL0
					Q9VM62		A1Z8M2																								P29327
					A0A0B4LFB3		Q9VKZ8																								A0A126GUU7
					Q9U3V9																										Q9V3G1
					Q9V4W1																										A0A0B4K7G4
					Q9VJ86																										Q9VFV9
					Q9VTZ1																										Q9VP57
					Q24311																										X2JIQ5
					Q7PLL6																										M9PC85
					M9PID3																										P17704
					P91875																										A0A0B4KGU4
					X2JC31																										M9PBH8
					Q9Y134																										Q24368
					Q9VXW2																										X2J5G6
					Q8IHB0																										X2JEU3
					Q86BY9																										A4V3G8
					X2JCE0																										E1JGN7
					Q9VD52																										Q9VK58
					Q5U0X8																										C9QP42
					Q9V3D6																										P13060
					Q9VKK1																										A1Z6M0
					Q7KMQ0																										A0A0B4LGZ5
					Q7K0X3																										Q0E9B6
					Q9VL25																										Q94901
					Q9VE98																										Q9VN21
					Q9VQZ8																										Q7K0D8
					Q9VW54																										A1A708
					Q9VPF9																										X2JC80
					Q9VX34																										Q9VKC1
					A0A0B4K7U3																										Q9VWS2
					Q9VD07																										Q9VLX2
					A0A0B4K7L0																										M9PCE0
					X2J8R0																										E1JHR5
					Q8IPE8																										Q27268
					Q9W1R5																										Q9VWH4
					Q9V431																										Q24090
					Q9VSA3																										P35381
					Q24318																										Q24174
					Q9VAJ1																										Q7JNE1
					Q9VEC1																										Q9W392
					P56175																										Q9W1H8
					Q9V9V0																										Q9VAA9
					Q9VWY6																										Q9W039
					Q9V468																										M9PIA6
					Q9VY44																										Q9V3H9
					Q9VPH8																										Q9V4C8
					Q7KJA9																										A0A0B4JCW4
					M9PGG4
					Q8T0B1
					Q9W2G5
					A0A0B4LGQ8
					Q9W0M7
					A0A0B4KHJ5
					A1Z9L2
					B3DN53
					X2JG40
					Q8IRW8
					E1JIM1
					A0A0B4LGW1
					P91926
					M9PEB2
					Q9VWC7
					A0A0B4KHL2
					Q9VRV8
					Q9VVK8
					M9PCX8
					Q7K3D4
					Q9VQR9
