## Supplementary material for "Biochemical deconstruction and reconstruction of Nuclear Matrix reveals the layers of nuclear organization": Supp Table 5

### Sheet: Sheet 1 DEP_sig
Proteins showing >25log2 fold change in LFQ intensities with pVal<0.01
Table used as heatmap input
name	X1M_centered	X2M_centered	X3M_centered	X4M_centered	X8M_centered	P_centered
A1Z945	-4.47	-4.47	-4.47	-4.47	22.3	-4.47
Acon	-4.29	-4.29	-4.29	-4.29	-4.29	21.5
atms	5.43	4.85	3.96	3.99	3.34	-21.6
B7Z0N0	-18.7	8.04	7.25	7.34	6.11	-10
C0HK92	18.3	15.6	-2.41	-10.5	-10.5	-10.5
Caper	3.81	4.64	4.14	4.54	3.7	-20.8
Ccp84Ae	22.3	-4.46	-4.46	-4.46	-4.46	-4.46
Ccp84Ag	23.6	-4.72	-4.72	-4.72	-4.72	-4.72
cdc2	-14.3	-14.3	-6.39	10.7	12.1	12.3
Cdk2	-12.8	-12.8	-12.8	11.9	13.2	13.4
Cdk5	-4.33	-4.33	-4.33	-4.33	-4.33	21.6
CG12050-RB	-4.18	-4.18	-4.18	-4.18	20.9	-4.18
CG16892-RA	-12.8	-12.8	-12.8	11.8	14.5	12.1
CG17737	14.5	5.08	-11.3	-11.3	-11.3	14.3
CG3800	-4.69	-4.69	-4.69	-4.69	-4.69	23.4
CG3817	21.2	-4.24	-4.24	-4.24	-4.24	-4.24
CG5174-RA	9.9	10.1	8.24	7.78	-18	-18
CG6479-RB	-7.42	-7.42	-7.42	-7.42	20.4	9.26
CG7065	-6.88	-6.88	-6.88	-6.88	18.9	8.66
CG7637	18.3	15.7	-8.49	-8.49	-8.49	-8.49
CG8243-RA	2.54	-5.74	-5.74	-5.74	-5.74	20.4
CkIalpha	-18.8	-11.1	6.25	7.14	8.88	7.61
Cpr64Ad	22.1	1.83	-5.99	-5.99	-5.99	-5.99
D1	14.2	12.4	12	-12.8	-12.8	-12.8
Dhx15	-15.8	-15.8	0.123	10.5	10.9	10
DMAP1	5.68	5.1	4.22	4.43	1.68	-21.1
DnaJ-1	19.1	9.05	-7.04	-7.04	-7.04	-7.04
Doa	-10.5	5.23	6.09	7.35	9.77	-18
E(bx)	4.8	5.21	-4.01	-19.7	6.77	6.9
e(y)2	17.4	16.5	-8.48	-8.48	-8.48	-8.48
EG:67A9.2	-14.2	-6.39	10.8	12.2	11.7	-14.2
eIF-5A	10.1	-7.31	-7.31	-7.31	-7.31	19.2
fand	-16.7	-16.7	7.25	9.16	9.39	7.53
Fer2LCH	12.9	12.3	13	-12.7	-12.7	-12.7
fon	19.1	17.7	-9.19	-9.19	-9.19	-9.19
Fs(2)Ket	-8.42	-8.42	-8.42	-8.42	17.2	16.5
GILT3	-8.3	-8.3	16.7	8.13	-8.3	0.0447
glo	14.2	14.1	4.86	-11.1	-11.1	-11.1
Gp210	-12.3	-12.3	-12.3	3	18.3	15.5
Gp93	-20.1	4.5	7.15	6.92	5.38	-3.87
GstT1	-4.19	-4.19	-4.19	-4.19	-4.19	21
Hmg-2	23	-4.6	-4.6	-4.6	-4.6	-4.6
how	-21.2	3.99	4.66	4.56	4.04	3.95
HP1c	16.9	16.2	-8.29	-8.29	-8.29	-8.29
Hrb98DE	12.4	11.3	10.4	-14.1	-14.1	-5.95
Incenp	16.9	15.7	-8.16	-8.16	-8.16	-8.16
Jupiter	10.3	9.92	0.531	-15.5	-15.5	10.1
kis	8.68	8.27	-17.1	-17.1	8.25	9.01
l(1)10Bb	2.2	-5.52	-5.52	-5.52	-5.52	19.9
l(2)37Cg	18.5	16.9	-8.87	-8.87	-8.87	-8.87
l(2)k09022	-8.85	-8.85	-8.85	-8.85	18.6	16.7
l(3)72Ab	-8.98	-8.98	-8.98	-8.98	19.6	16.3
lic	-10.2	-10.2	-2.05	-10.2	16.4	16.2
lid	7.7	7.2	-16.2	-16.2	8.99	8.52
M1BP	-21.2	3.65	4.25	3.98	5.13	4.19
mbo	-12	-12	-12	10.6	13.7	11.6
me31B	-13	-13	-13	11.9	13.2	14
MED19	22.3	-4.47	-4.47	-4.47	-4.47	-4.47
mey	16.5	18.1	-8.66	-8.66	-8.66	-8.66
Mlc-c	20.1	16.4	-9.13	-9.13	-9.13	-9.13
Mlp60A	-4.35	-4.35	-4.35	-4.35	-4.35	21.8
MrgBP	18.8	8.68	-6.86	-6.86	-6.86	-6.86
mrj	17	15.5	-2.07	-10.1	-10.1	-10.1
mRpL17	-11	15	13.3	4.73	-11	-11
mRpL40	20.9	-4.18	-4.18	-4.18	-4.18	-4.18
msps	-8.83	-8.83	-8.83	-8.83	17.6	17.7
Mtor	4.14	-12.5	-12.5	-12.5	15.8	17.7
mxc	-9.91	-2.21	-9.91	-9.91	16.4	15.6
Ndc1	-4.41	-4.41	-4.41	-4.41	22	-4.41
Nlp	17.1	14.7	4.72	-12.2	-12.2	-12.2
noi	-16.6	-16.6	7.74	8.54	9.33	7.54
Nup133	-8.71	-8.71	-8.71	-8.71	18.8	16.1
Nup154	-9.25	-9.25	-9.25	-9.25	20.4	16.6
Nup205	-5.79	-5.79	-5.79	-5.79	21.3	1.88
Nup62	11.7	10.4	7.07	7.17	-18.1	-18.1
Nup93-2	-10	-10	-10	-2.93	18.6	14.4
nyo	16.8	18.1	-8.74	-8.74	-8.74	-8.74
PCNA	17.4	-8.42	-8.42	-8.42	-0.296	8.2
pea	-4.19	-4.19	-4.19	-4.19	20.9	-4.19
Pgam5	5.49	-20.4	-3.37	6.1	6.57	5.63
polybromo	-9.04	-9.04	-9.04	-9.04	17.9	18.2
Prp8	-9.12	-9.12	-9.12	-9.12	19.1	17.4
Prx5-RA	19.7	-5.46	-5.46	-5.46	-5.46	2.13
Q7JZZ3	2.88	19.8	-5.66	-5.66	-5.66	-5.66
Q7K0K1	5.96	4.96	3.81	4.22	2.34	-21.3
Q7K3J0	-10.9	-18.3	5.91	6.67	8.8	7.83
Q7KSN8	-8.53	-8.53	-8.53	-8.53	17.6	16.6
Q7YZ99	12	11.6	-6.02	-13.8	9.95	-13.8
Q960E4	9.48	8.89	7.68	7.56	-16.8	-16.8
Q9VC48	8.83	-7.22	-7.22	-7.22	-7.22	20
Q9VG04	-4.41	-4.41	-4.41	-4.41	-4.41	22.1
Q9VGH0	-7.3	-7.3	-7.3	-7.3	20.4	8.83
Q9VJ74	-10.6	6.96	7.56	7.65	6.94	-18.5
Q9VLK1	9.13	9.27	8.6	7.6	-17.3	-17.3
Q9VN39	8.97	9.36	8.2	8.62	-17.6	-17.6
Q9VPQ2	20.8	-4.17	-4.17	-4.17	-4.17	-4.17
Q9VQ77	-9.44	15.6	-1.55	-1.59	6.45	-9.44
Q9VTE6	2.53	-5.74	-5.74	-5.74	20.4	-5.74
Q9W140	5.8	9.43	9.39	8.18	-16.4	-16.4
Q9W246	-5.48	-5.48	-5.48	-5.48	20.2	1.78
Rab1	-8.63	-8.63	-8.63	-8.63	17.4	17.2
Rab11	-4.78	-4.78	-4.78	-4.78	-4.78	23.9
Rbp1-like	18.3	-7	-7	-7	-7	9.65
Ref1	13.8	12.4	-13.1	-13.1	-13.1	13
REG	-9.89	-18.1	6.4	7.27	7	7.31
RhoGDI	-4.5	22.5	-4.5	-4.5	-4.5	-4.5
rin	13.4	12.4	-13	-13	-13	13.3
RnpS1	7.88	6.23	2.77	1.9	2.98	-21.8
RnrL	-8.47	-8.47	-8.47	-8.47	16.5	17.4
row	4.9	-21.1	2.38	3.25	6.06	4.5
Rpb11	20.4	8.99	-7.34	-7.34	-7.34	-7.34
Rpb8	3.61	-21.8	3.4	5.72	4.24	4.85
RpII215	-2.81	-10.9	-10.9	-10.9	17.9	17.6
RpL15	-11.6	6.17	7.77	8.56	8.48	-19.4
RpL19	3.18	3.45	4.63	4.2	5.93	-21.4
RpL28	9.67	7.91	6.89	6.59	-19.4	-11.7
RpLP2	19.7	2.08	-5.43	-5.43	-5.43	-5.43
RpS25	6.34	5.56	4.12	3.19	-22.6	3.37
RpS28b	12.7	11.7	-14.4	-6.78	-14.4	11.2
Sc2	-4.37	-4.37	-4.37	-4.37	21.8	-4.37
scaf6	10.7	9.91	0.958	-15.2	8.83	-15.2
Sgf29	18.4	14.8	-8.28	-8.28	-8.28	-8.28
shg	4.35	14.5	13.9	-10.9	-10.9	-10.9
shrb	18	17.2	-8.79	-8.79	-8.79	-8.79
simj	4.39	5.53	4.71	3.92	2.79	-21.3
SMC1	4.75	-11.6	-11.6	-11.6	15.1	14.9
SMC2	-8.45	-8.45	-8.45	-8.45	17.1	16.7
SmD1	9.3	9.36	8.3	9.33	-18.1	-18.1
SmD2	6.25	4.87	4.23	4.79	-22.3	2.16
snRNP-U1-70K	18.3	16.1	-8.6	-8.6	-8.6	-8.6
Spt6	-8.67	-8.67	-8.67	-8.67	17.3	17.4
SRm160	5.81	5.73	-2.76	4.43	6.71	-19.9
Srp54	3.86	6.53	4.45	4.4	2.77	-22
Sry-delta	-8.42	-8.42	-8.42	-8.42	16.8	16.9
stwl	5.88	5.71	4.22	3.59	2.83	-22.2
Su(var)3-7	-8.58	-8.58	-8.58	-8.58	17.2	17.1
T-cp1	-21.6	2.55	3.04	4.33	6.35	5.31
Taf12	22.6	-4.51	-4.51	-4.51	-4.51	-4.51
Tango4	9.75	8.69	7.89	8.34	-17.3	-17.3
TFAM	7.89	6.55	6.57	-10.2	-18.3	7.46
TfIIFalpha	17.4	15.4	-8.22	-8.22	-8.22	-8.22
TfIIS	14.3	-9.7	-9.7	-1.85	-9.7	16.6
thoc5	-5.72	-5.72	-5.72	2.5	20.4	-5.72
Tina-1	2.02	-5.58	-5.58	-5.58	-5.58	20.3
trol	-4.27	-4.27	-4.27	-4.27	-4.27	21.3
TwdlF	16	14.7	-9.6	-1.84	-9.6	-9.6
tyn	-4.49	22.4	-4.49	-4.49	-4.49	-4.49
Uba1	-8.28	-8.28	-8.28	-8.28	17.1	16
Ublcp1	-4.25	-4.25	-4.25	-4.25	-4.25	21.3
wap	-6.9	18.8	1.12	-6.9	0.781	-6.9

### Sheet: Sheet 2 Proteins_leastvar
Proteins showing fold change <2, pVal>0.05
14-3-3epsilon
14-3-3zeta
A8DYK5
apt
Ars2
ATPsynbeta
B52
CG14215
CG15160-RA
CG15187
CG17078-RA
CG1737-RA
CG4788-RA
CG8545-RA
CG8611
Chro
Cyp1
dre4
Dsp1
ebi
eIF-2alpha
eIF5
Eno
fs(1)h
Gapdh2
Gnf1
Got2
grh
HIPP1
HP1b
Hrb27C
koi
Map205
Mcm5
mre11
Nnp-1
Ns1
Nup153
Nup214
Nup43
Pabp2
pen
Pitslre
Pnn
PQBP1
Prm
Q7JR58
Q7JW01
Q7K5M2
Q8MZI3
Q95RB1
Q9VAX8
Q9VGQ1
Q9VK59
Q9VMX3
Q9VPL0
Q9VT38
Q9VXK5
Q9W2N6
Q9W3M7
Rae1
Rbp1
Rcc1
rib
Rpb5
RpII15
RpL10Ab
RpL12
RpL18
RpL21
RpL23
RpL24
RpL24-like
RpL27A
RpL3
RpL35A
RpL4
RpL8
RpLP0
Rpn10
RpS15Aa
RpS18
RpS23
RpS27
RpS29
Rpt5
Rpt6
Saf-B
Sec13
SelD
Snr1
sqd
Ssrp
Tapdelta
Tctp
TER94
Tpi
tsu
tws
U2A
U2af38
UQCR-C2
wal
