## Supplementary material for "Biochemical deconstruction and reconstruction of Nuclear Matrix reveals the layers of nuclear organization": Supp Table 7

### Sheet: Sheet 1 CoreRenFactor_volcano
Drosophila embryo Nuclear Matrix renaturation
Comparison of renaturation fraction with DNseI digestion fraction								Comparison of renaturation fraction with salt extraction fraction
name	ID	Db_vs_Ren_p.adj	Db_vs_Ren_ratio					name	ID	Sf_vs_Ren_p.adj	Sf_vs_Ren_ratio			Excluding Db/Sf enriched proteins (overlap between Col B and Col J)
Q8MZI3	Q8MZI3	3.36e-16	-29.8					RpS8	A0A0B4K6N1	7.38e-16	-29.2			A0A0B4K6N1		core renaturation factors
RpL4	P09180	3.36e-16	-29.7					Eno	E1JHR5	7.38e-16	-29			E1JHR5
RpS8	A0A0B4K6N1	3.36e-16	-29.2					RpL18A	P41093	7.38e-16	-28.9			P41093
RpL22	P50887	3.36e-16	-29.1					l(1)G0156	Q9VWH4	7.38e-16	-28.9			Q9VWH4
Eno	E1JHR5	3.36e-16	-29					lark	Q94901	7.38e-16	-28.8			Q94901
RpS3A	P55830	3.36e-16	-29					RpS14b	X2JCX8	7.38e-16	-28.7			X2JCX8
RpL18A	P41093	3.36e-16	-28.9					RpS9	C6SUW3	7.38e-16	-28.7			C6SUW3
l(1)G0156	Q9VWH4	3.36e-16	-28.9					Ibf1	Q9VHG5	7.38e-16	-28.5			Q9VHG5
lark	Q94901	3.36e-16	-28.8					RpL21	Q9V9M7	7.38e-16	-28.5			Q9V9M7
Acn	Q9VJ12	3.36e-16	-28.8					EF2	P13060	7.38e-16	-28.3			P13060
RpS14b	X2JCX8	3.36e-16	-28.7					lost	Q9VN21	7.38e-16	-28.3			Q9VN21
RpS9	C6SUW3	3.36e-16	-28.7					Bap60	Q9VYG2	7.38e-16	-28.3			Q9VYG2
Ibf1	Q9VHG5	3.36e-16	-28.5					RpS18	P41094	7.38e-16	-28			P41094
RpL21	Q9V9M7	3.36e-16	-28.5					ttk	A0A0B4JD39	7.38e-16	-28			A0A0B4JD39
Nup43	Q9VE85	3.36e-16	-28.4					Mi-2	M9PIA6	7.38e-16	-28			M9PIA6
RpL23A	Q9W0A8	3.36e-16	-28.4					T-cp1	A4V391	7.38e-16	-28			A4V391
EF2	P13060	3.36e-16	-28.3					CG7065	Q7YZA2	7.38e-16	-27.9			Q7YZA2
lost	Q9VN21	3.36e-16	-28.3					RpS16	A0A0B4LG52	7.38e-16	-27.9			A0A0B4LG52
RpS4	X2JGM9	3.36e-16	-28.3					prod	Q7JNE1	7.38e-16	-27.9			Q7JNE1
Bap60	Q9VYG2	3.36e-16	-28.3					Q9W392	Q9W392	7.38e-16	-27.9			Q9W392
pAbp	P21187	3.36e-16	-28.2					CG18259-RA	Q9VWQ3	7.38e-16	-27.9			Q9VWQ3
RpL14	P55841	3.36e-16	-28.1					M1BP	Q9VHM3	7.38e-16	-27.9			Q9VHM3
RpS18	P41094	3.36e-16	-28					RpS13	X2J950	7.38e-16	-27.8			X2J950
RpL13	M9PFF0	3.36e-16	-28					RpL23	P48159	7.38e-16	-27.8			P48159
ttk	A0A0B4JD39	3.36e-16	-28					Bap170	A1Z6M0	7.38e-16	-27.7			A1Z6M0
Mi-2	M9PIA6	3.36e-16	-28					Nup154	Q9V463	7.38e-16	-27.7			Q9V463
T-cp1	A4V391	3.36e-16	-28					Thiolase	Q9W1H8	7.38e-16	-27.7			P17704
CG7065	Q7YZA2	3.36e-16	-27.9					RpS17	P17704	7.38e-16	-27.6			Q9VBP5
RpS16	A0A0B4LG52	3.36e-16	-27.9					jigr1	Q9VBP5	7.38e-16	-27.6			X2JEU3
prod	Q7JNE1	3.36e-16	-27.9					CG1737-RA	X2JEU3	7.38e-16	-27.6			P20193
Q9W392	Q9W392	3.36e-16	-27.9					Su(var)3-7	P20193	7.38e-16	-27.5			A0A0B4KF46
CG18259-RA	Q9VWQ3	3.36e-16	-27.9					Uba1	A0A0B4KF46	7.38e-16	-27.4			Q9VUE5
M1BP	Q9VHM3	3.36e-16	-27.9					stwl	Q9VUE5	7.38e-16	-27.4			P55828
RpS13	X2J950	3.36e-16	-27.8					RpS20	P55828	7.38e-16	-27.4			Q9VAY2
RpL23	P48159	3.36e-16	-27.8					Gp93	Q9VAY2	7.38e-16	-27.4			Q9VGL0
Bap170	A1Z6M0	3.36e-16	-27.7					Q9VGL0	Q9VGL0	7.38e-16	-27.3			A0A0B4LFD9
Nup154	Q9V463	3.36e-16	-27.7					RpS23	A0A0B4LFD9	7.38e-16	-27.3			Q9VH84
RpS17	P17704	3.36e-16	-27.6					Pnn	Q9VH84	7.38e-16	-27.3			Q9VLX2
jigr1	Q9VBP5	3.36e-16	-27.6					Q9VLX2	Q9VLX2	7.38e-16	-27.3			X2JC80
CG1737-RA	X2JEU3	3.36e-16	-27.6					l(3)neo38-RA	E0R905	7.38e-16	-27.3			E1JGK7
RpL6	Q9V9W2	3.36e-16	-27.6					sta	X2JC80	7.38e-16	-27.1			E1JGN7
Prp19	Q7KLW9	3.36e-16	-27.6					lolal	E1JGK7	7.38e-16	-27.1			M9PC85
pUf68	Q8T6B9	3.36e-16	-27.5					bl	E1JGN7	7.38e-16	-27			Q9V405
Su(var)3-7	P20193	3.36e-16	-27.5					x16	M9PC85	7.38e-16	-26.9			C9QP42
RpS6	P29327	3.36e-16	-27.5					Rpt3	Q9V405	7.38e-16	-26.9			Q9VN55
Bin1	A0A126GUU7	3.36e-16	-27.5					msps	A0A0B4K664	7.38e-16	-26.9			Q9VM75
Uba1	A0A0B4KF46	3.36e-16	-27.4					eIF-4a	C9QP42	7.38e-16	-26.8			M9PCE0
stwl	Q9VUE5	3.36e-16	-27.4					atms	Q9VN55	7.38e-16	-26.8			Q9W1G7
RpS20	P55828	3.36e-16	-27.4					l(2)k09022	Q9VM75	7.38e-16	-26.8			Q9V406
Gp93	Q9VAY2	3.36e-16	-27.4					Pgk	M9PCE0	7.38e-16	-26.7			Q9VBU9
Q9VGL0	Q9VGL0	3.36e-16	-27.3					Nap1	Q9W1G7	7.38e-16	-26.7			Q0E9B6
RpS23	A0A0B4LFD9	3.36e-16	-27.3					crp	Q9V406	7.38e-16	-26.6			A0A0B4JCW4
Q9VK59	Q9VK59	3.36e-16	-27.3					RpS27	Q9VBU9	7.38e-16	-26.6			P36241
Pnn	Q9VH84	3.36e-16	-27.3					RpS11	Q0E9B6	7.38e-16	-26.6			Q7KUA4
Q9VLX2	Q9VLX2	3.36e-16	-27.3					skap	A0A0B4JCW4	7.38e-16	-26.6			Q9VGA4
sta	X2JC80	3.36e-16	-27.1					RpL19	P36241	7.38e-16	-26.6			Q24572
lolal	E1JGK7	3.36e-16	-27.1					Uba2	Q7KUA4	7.38e-16	-26.5			Q9V4C8
bl	E1JGN7	3.36e-16	-27					MBD-R2	Q9VGA4	7.38e-16	-26.5			B7Z002
pont	Q9VH07	3.36e-16	-27					Caf1	Q24572	7.38e-16	-26.5			Q9VWS2
Q9VN39	Q9VN39	0.00293	-27					Hcf	Q9V4C8	7.38e-16	-26.4			M9NEV0
RpS26	M9PG47	0.00737	-27					kis	B7Z002	7.38e-16	-26.3			Q9V3H9
x16	M9PC85	3.36e-16	-26.9					Q9VWS2	Q9VWS2	7.38e-16	-26.3			A0A0B4LGZ5
Prp8	A1Z8U0	3.36e-16	-26.9					lid	M9NEV0	7.38e-16	-26.3			E2QD65
Rpt3	Q9V405	3.36e-16	-26.9					Nab2	Q9V3H9	7.38e-16	-26.3			Q9XYM5
eIF-4a	C9QP42	3.36e-16	-26.8					RpL11	A0A0B4LGZ5	7.38e-16	-26.2			Q86B87
atms	Q9VN55	3.36e-16	-26.8					RpS19a	E2QD65	7.38e-16	-26.2			A8JV18
l(2)k09022	Q9VM75	3.36e-16	-26.8					Su(var)2-10	Q9XYM5	7.38e-16	-26.1			Q7K3D8
Pgk	M9PCE0	3.36e-16	-26.7					mod(mdg4)	Q86B87	7.38e-16	-26.1			Q9VK58
Nap1	Q9W1G7	3.36e-16	-26.7					Nup153	A8JV18	7.38e-16	-26			A0A0B4LF93
crp	Q9V406	3.36e-16	-26.6					DMAP1	Q7K3D8	7.38e-16	-26			X2J9F3
RpS27	Q9VBU9	3.36e-16	-26.6					Pih1D1	Q9VK58	7.38e-16	-25.9			Q9VWB8
RpS11	Q0E9B6	3.36e-16	-26.6					Sin3A	A0A0B4LF93	7.38e-16	-25.9			Q9W410
skap	A0A0B4JCW4	3.36e-16	-26.6					Nup160	X2J9F3	7.38e-16	-25.9			Q9GYU8
RpL19	P36241	3.36e-16	-26.6					Nup205	Q9VWB8	7.38e-16	-25.9			Q9V597
RpL7-like	Q9VKC1	3.36e-16	-26.6					Q9W410	Q9W410	7.38e-16	-25.8			M9PJN8
Uba2	Q7KUA4	3.36e-16	-26.5					mbo	Q9GYU8	7.38e-16	-25.8			M9PFS7
MBD-R2	Q9VGA4	3.36e-16	-26.5					RpL31	Q9V597	7.38e-16	-25.8			Q9V431
Caf1	Q24572	3.36e-16	-26.5					Gapdh2	M9PJN8	7.38e-16	-25.8			Q9Y091
RpL26	Q9VVU2	0.00692	-26.5					Sfmbt	M9PFS7	7.38e-16	-25.7			Q9VAN7
RpL8	Q9V3G1	3.36e-16	-26.4					Aac11	Q9V431	7.38e-16	-25.7			Q960V1
Hcf	Q9V4C8	3.36e-16	-26.4					fl(2)d	Q9Y091	7.38e-16	-25.7			Q9VJH2
Q9VCY1	Q9VCY1	3.36e-16	-26.4					Pglym78	Q9VAN7	7.38e-16	-25.7			Q9VEC1
GNBP-like3	A1ZBU5	0.00937	-26.4					simj	Q960V1	7.38e-16	-25.7			A0A0B4KHB1
kis	B7Z002	3.36e-16	-26.3					mdy	Q9VJH2	7.38e-16	-25.6			Q7PLS8
Q9VWS2	Q9VWS2	3.36e-16	-26.3					MED17	Q9VEC1	7.38e-16	-25.6			X2JF59
lid	M9NEV0	3.36e-16	-26.3					osa	A0A0B4KHB1	7.38e-16	-25.6			Q9VYY7
Nab2	Q9V3H9	3.36e-16	-26.3					IntS3	Q7PLS8	7.38e-16	-25.6			P48588
Cdc5	Q9W0R0	3.36e-16	-26.3					Jafrac1	X2JF59	7.38e-16	-25.6			Q7KK96
RpL11	A0A0B4LGZ5	3.36e-16	-26.2					HP5	Q9VYY7	7.38e-16	-25.6			Q24174
RpS19a	E2QD65	3.36e-16	-26.2					RpS25	P48588	7.38e-16	-25.6			Q8MLW2
rept	M9PFN1	3.36e-16	-26.2					SMC2	Q7KK96	7.38e-16	-25.5			P07664
Su(var)2-10	Q9XYM5	3.36e-16	-26.1					ab	Q24174	7.38e-16	-25.5			M9PFW8
mod(mdg4)	Q86B87	3.36e-16	-26.1					dom	Q8MLW2	7.38e-16	-25.4			P23128
SmD2	Q9VI10	0.00642	-26.1					Sry-delta	P07664	7.38e-16	-25.3			E1JIM9
Nup153	A8JV18	3.36e-16	-26					M9PFW8	M9PFW8	7.38e-16	-25.3			Q9VTT3
sle	Q8INM3	3.36e-16	-26					me31B	P23128	7.38e-16	-25.3			P54358
DMAP1	Q7K3D8	3.36e-16	-26					Fs(2)Ket	M9NDC3	7.38e-16	-25.3			Q9V475
SmD1	Q9VU02	0.00796	-26					abd-A	E1JIM9	7.38e-16	-25.2			E1JIM1
Pih1D1	Q9VK58	3.36e-16	-25.9					ssp	Q9VTT3	7.38e-16	-25.2			Q9W039
Sin3A	A0A0B4LF93	3.36e-16	-25.9					DNApol-delta	P54358	7.38e-16	-25.2			Q9VA83
Nup160	X2J9F3	3.36e-16	-25.9					Cul3	Q9V475	7.38e-16	-25.1			R9PY73
Nup205	Q9VWB8	3.36e-16	-25.9					nsl1	E1JIM1	7.38e-16	-25.1			E1JIT0
Q9W410	Q9W410	3.36e-16	-25.8					Q9W039	Q9W039	7.38e-16	-25.1			P48591
mbo	Q9GYU8	3.36e-16	-25.8					Fer2LCH	Q9VA83	7.38e-16	-25.1			Q9VD66
RpL31	Q9V597	3.36e-16	-25.8					R9PY73	R9PY73	7.38e-16	-25			Q9VN44
Gapdh2	M9PJN8	3.36e-16	-25.8					how	E1JIT0	7.38e-16	-25			Q5LJZ2
CG13096-RA	H0RNN8	3.36e-16	-25.8					RnrL	P48591	7.38e-16	-25			E2QCF1
Sfmbt	M9PFS7	3.36e-16	-25.7					fit	Q9VD66	7.38e-16	-25			A0A0B4KF23
noi	O46106	3.36e-16	-25.7					Karybeta3	Q9VN44	7.38e-16	-25			X2JGB3
Aac11	Q9V431	3.36e-16	-25.7					Set1	Q5LJZ2	7.38e-16	-25			Q9W1A9
fl(2)d	Q9Y091	3.36e-16	-25.7					ATPCL	E2QCF1	7.38e-16	-24.9			O97454
Pglym78	Q9VAN7	3.36e-16	-25.7					Nipped-B	A0A0B4KF23	7.38e-16	-24.9			Q9U3V9
Tango4	Q9VYQ9	3.36e-16	-25.7					Bre1	X2JGB3	7.38e-16	-24.9			Q9U9Q4
simj	Q960V1	3.36e-16	-25.7					enok	Q9W1A9	7.38e-16	-24.9			Q9VTU4
mdy	Q9VJH2	3.36e-16	-25.6					l(1)10Bb	O97454	7.38e-16	-24.8			Q9VMX2
MED17	Q9VEC1	3.36e-16	-25.6					xmas-2	Q9U3V9	7.38e-16	-24.8			A0A0B4KEH0
osa	A0A0B4KHB1	3.36e-16	-25.6					eIF-3p40	Q9U9Q4	7.38e-16	-24.7			Q9VNG2
IntS3	Q7PLS8	3.36e-16	-25.6					CG5642	Q9VTU4	7.38e-16	-24.7			Q8MSU4
Jafrac1	X2JF59	3.36e-16	-25.6					l(2)05714	Q9VMX2	7.38e-16	-24.7			A4UZZ4
HP5	Q9VYY7	3.36e-16	-25.6					14-3-3zeta	A0A0B4KEH0	7.38e-16	-24.7			Q9VEG6
Q9VQK7	Q9VQK7	3.36e-16	-25.6					Q9VNG2	Q9VNG2	7.38e-16	-24.7			Q7KND8
RpS25	P48588	3.36e-16	-25.6					Sym	Q8MSU4	7.38e-16	-24.7			P41375
SF2	Q9V3W7	3.36e-16	-25.6					GlyP	A4UZZ4	7.38e-16	-24.6			Q5BI50
Ssrp	Q05344	3.36e-16	-25.6					Pxt	Q9VEG6	7.38e-16	-24.6			Q960E4
SMC2	Q7KK96	3.36e-16	-25.5					Mad1	Q7KND8	7.38e-16	-24.6			X2JE34
ab	Q24174	3.36e-16	-25.5					eIF-2beta	P41375	7.38e-16	-24.6			Q9VWI2
dom	Q8MLW2	3.36e-16	-25.4					Cul4	Q5BI50	7.38e-16	-24.6			Q0E8J0
Sry-delta	P07664	3.36e-16	-25.3					Q960E4	Q960E4	7.38e-16	-24.6			E1JJ72
M9PFW8	M9PFW8	3.36e-16	-25.3					Rbp2	X2JE34	7.38e-16	-24.6			Q9VFT4
me31B	P23128	3.36e-16	-25.3					Nat1	Q9VWI2	7.38e-16	-24.5			P45594
fand	A1Z9G2	3.36e-16	-25.3					MEP-1	Q0E8J0	7.38e-16	-24.5			Q8T052
coil	A0A0B4LEV8	0.00957	-25.3					Taf1	E1JJ72	7.38e-16	-24.5			Q9VEQ2
abd-A	E1JIM9	3.36e-16	-25.2					rin	Q9VFT4	7.38e-16	-24.5			Q9V3A7
ssp	Q9VTT3	3.36e-16	-25.2					tsr	P45594	7.38e-16	-24.5			Q9V4D4
DNApol-delta	P54358	3.36e-16	-25.2					Trf2	Q8T052	7.38e-16	-24.4			Q8SWW4
CkIIalpha	A4V2B8	0.00768	-25.2					CG17556-RA	Q9VEQ2	7.38e-16	-24.4			Q7JVP4
Cul3	Q9V475	3.36e-16	-25.1					glu	Q9V3A7	7.38e-16	-24.4			Q7JXF5
nsl1	E1JIM1	3.36e-16	-25.1					bip2	Q9V4D4	7.38e-16	-24.3			A4V0N4
Q9W039	Q9W039	3.36e-16	-25.1					Q8SWW4	Q8SWW4	7.38e-16	-24.3			O77410
Fer2LCH	Q9VA83	3.36e-16	-25.1					Br140	Q7JVP4	7.38e-16	-24.3			Q9VQ58
wds	M9NDM4	0.0095	-25.1					Nup62	Q7JXF5	7.38e-16	-24.3			Q9VTZ1
R9PY73	R9PY73	3.36e-16	-25					Vha68-2	A4V0N4	7.38e-16	-24.2			M9MS35
how	E1JIT0	3.36e-16	-25					eIF3-S6	O77410	7.38e-16	-24.2			A0A0B4K7U3
RnrL	P48591	3.36e-16	-25					CG15356-RA	Q9VQ58	7.38e-16	-24.2			O18404
fit	Q9VD66	3.36e-16	-25					Gcn5	Q9VTZ1	7.38e-16	-24.1			D0Z760
Karybeta3	Q9VN44	3.36e-16	-25					Cfp1	M9MS35	7.38e-16	-24.1			A0A0S0WNN6
Set1	Q5LJZ2	3.36e-16	-25					Kdm4A	A0A0B4K7U3	7.38e-16	-24.1			Q9VLA6
ATPCL	E2QCF1	3.36e-16	-24.9					scu	O18404	7.38e-16	-24.1			Q9VPT8
Nipped-B	A0A0B4KF23	3.36e-16	-24.9					Psc-RA	D0Z760	7.38e-16	-24.1			A1Z9I5
Bre1	X2JGB3	3.36e-16	-24.9					emb	A0A0S0WNN6	7.38e-16	-24.1			Q9VSM9
enok	Q9W1A9	3.36e-16	-24.9					Q9VLA6	Q9VLA6	7.38e-16	-24			Q9VBX4
l(1)10Bb	O97454	3.36e-16	-24.8					Clp	Q9VPT8	7.38e-16	-24			A0A0B4KFN0
xmas-2	Q9U3V9	3.36e-16	-24.8					tum	A1Z9I5	7.38e-16	-24			A0A0B4K7L0
Atu	Q94546	0.00746	-24.8					Cdc6	Q9VSM9	7.38e-16	-24			Q9W2K8
CG4038	Q7KVQ0	0.00944	-24.8					CG31510-RA	Q9VBX4	7.38e-16	-24			A1Z8S6
eIF-3p40	Q9U9Q4	3.36e-16	-24.7					Taf12	A0A0B4KFN0	7.38e-16	-24			Q9VPY4
CG5642	Q9VTU4	3.36e-16	-24.7					rad50	A0A0B4K7L0	7.38e-16	-24			B7Z0N0
l(2)05714	Q9VMX2	3.36e-16	-24.7					Hmg-2	Q9W2K8	7.38e-16	-24			X2JFG0
14-3-3zeta	A0A0B4KEH0	3.36e-16	-24.7					pds5	A1Z8S6	7.38e-16	-24			Q9VI54
Q9VNG2	Q9VNG2	3.36e-16	-24.7					CG4887-RA	Q9VPY4	7.38e-16	-23.9			Q7KSE0
Sym	Q8MSU4	3.36e-16	-24.7					B7Z0N0	B7Z0N0	7.38e-16	-23.9			O61361
GlyP	A4UZZ4	3.36e-16	-24.6					r	X2JFG0	7.38e-16	-23.9			Q9Y1B2
Pxt	Q9VEG6	3.36e-16	-24.6					Q9VI54	Q9VI54	7.38e-16	-23.8			Q4V6X9
Mad1	Q7KND8	3.36e-16	-24.6					Q7KSE0	Q7KSE0	7.38e-16	-23.7			C7LAG1
eIF-2beta	P41375	3.36e-16	-24.6					crol	O61361	7.38e-16	-23.7			A0A0B4JDC3
Cul4	Q5BI50	3.36e-16	-24.6					Orc6	Q9Y1B2	7.38e-16	-23.7			Q9VKK1
Q960E4	Q960E4	3.36e-16	-24.6					fax	Q59E30	7.38e-16	-23.7			Q9W2I4
Rbp2	X2JE34	3.36e-16	-24.6					Q4V6X9	Q4V6X9	7.38e-16	-23.6			Q95RX5
Nat1	Q9VWI2	3.36e-16	-24.5					CoRest	C7LAG1	7.38e-16	-23.6			Q9VPH2
U4-U6-60K	Q9VVI0	3.36e-16	-24.5					CG6621	A0A0B4JDC3	7.38e-16	-23.5			M9PFU7
MEP-1	Q0E8J0	3.36e-16	-24.5					Ge-1	Q9VKK1	7.38e-16	-23.5			Q9VZV5
Taf1	E1JJ72	3.36e-16	-24.5					Sgf29	Q9W2I4	7.38e-16	-23.5			Q9VP12
rin	Q9VFT4	3.36e-16	-24.5					Q95RX5	Q95RX5	7.38e-16	-23.4			X2JG40
tsr	P45594	3.36e-16	-24.5					DNApol-alpha60	Q9VPH2	7.38e-16	-23.4			Q9V9X0
Trf2	Q8T052	3.36e-16	-24.4					MED10	M9PFU7	7.38e-16	-23.4			Q9V4M2
CG17556-RA	Q9VEQ2	3.36e-16	-24.4					CG32486	Q9VZV5	7.38e-16	-23.4			M9PFB5
glu	Q9V3A7	3.36e-16	-24.4					SMC5	Q9VP12	7.38e-16	-23.4			P52029
Klp61F	P46863	0.00918	-24.4					Grip84	X2JG40	7.38e-16	-23.4			M9NG50
mrj	Q7JUZ6	0.00924	-24.4					nyo	Q9V9X0	7.38e-16	-23.4			Q9W1I6
MED4	Q9VS38	0.00984	-24.4					wech	Q9V4M2	7.38e-16	-23.3			Q9N6D7
bip2	Q9V4D4	3.36e-16	-24.3					alien	M9PFB5	7.38e-16	-23.3			Q9VNF3
Q8SWW4	Q8SWW4	3.36e-16	-24.3					Pgi	P52029	7.38e-16	-23.2			Q9VTW1
Br140	Q7JVP4	3.36e-16	-24.3					Moe	M9NG50	7.38e-16	-23.2			M9PCX8
Nup62	Q7JXF5	3.36e-16	-24.3					ytr	Q9W1I6	7.38e-16	-23.2			Q9VIE8
La	P40796	0.00678	-24.3					hrg	Q9N6D7	7.38e-16	-23.1			X2JDI1
Brms1	Q9VYI2	0.00883	-24.3					Q9VNF3	Q9VNF3	7.38e-16	-23			Q9VKJ1
mRpL17	Q9W0S6	0.00895	-24.3					Q9VTW1	Q9VTW1	7.38e-16	-22.9			M9PG50
Vha68-2	A4V0N4	3.36e-16	-24.2					Btk29A	M9PCX8	7.38e-16	-22.9			Q9VWZ1
eIF3-S6	O77410	3.36e-16	-24.2					Acon	Q9VIE8	7.38e-16	-22.8			Q9VTT4
CG15356-RA	Q9VQ58	3.36e-16	-24.2					mts	X2JDI1	7.38e-16	-22.8			P83949
Q9VL26	Q9VL26	0.00951	-24.2					CG4751	Q9VKJ1	7.38e-16	-22.8			L0MLQ9
Gcn5	Q9VTZ1	3.36e-16	-24.1					Cdk12	M9PG50	7.38e-16	-22.8			Q9VAY9
Cfp1	M9MS35	3.36e-16	-24.1					dik	Q9VWZ1	7.38e-16	-22.8			Q9VL20
Kdm4A	A0A0B4K7U3	3.36e-16	-24.1					Q9VTT4	Q9VTT4	7.38e-16	-22.7			A0A0B4LFQ2
scu	O18404	3.36e-16	-24.1					Ubx	P83949	7.38e-16	-22.7			Q9V8V8
Psc-RA	D0Z760	3.36e-16	-24.1					4E-T	L0MLQ9	7.38e-16	-22.6			M9PEY6
emb	A0A0S0WNN6	3.36e-16	-24.1					mRpS22	Q9VAY9	7.38e-16	-22.5			Q8SZ38
beag	Q9VHH8	3.36e-16	-24.1					Q9VL20	Q9VL20	7.38e-16	-22.5			B7YZZ9
Q9W140	Q9W140	0.0067	-24.1					Incenp	A0A0B4LFQ2	7.38e-16	-22.5
CG18004-RB	A1Z8D4	0.00849	-24.1					par-1	Q9V8V8	7.38e-16	-22.3
Q9VLA6	Q9VLA6	3.36e-16	-24					Rat1	M9PEY6	7.38e-16	-22
Clp	Q9VPT8	3.36e-16	-24					Q8SZ38	Q8SZ38	7.38e-16	-21.7
tum	A1Z9I5	3.36e-16	-24					CG11563-RA	Q9V9U9	7.38e-16	23.8
Cdc6	Q9VSM9	3.36e-16	-24					Q9W124	Q9W124	7.38e-16	24.6
CG31510-RA	Q9VBX4	3.36e-16	-24					Ubqn	Q9VWD9	7.38e-16	24.7
Taf12	A0A0B4KFN0	3.36e-16	-24					snf	P43332	7.38e-16	24.8
rad50	A0A0B4K7L0	3.36e-16	-24					cyp33	Q9V3G3	7.38e-16	25
Hmg-2	Q9W2K8	3.36e-16	-24					Smu1	Q9VE18	7.38e-16	25.1
pds5	A1Z8S6	3.36e-16	-24					WRNexo	E1JIP3	7.38e-16	25.2
trmt10c	Q7JUX9	0.00804	-24					Q9W3K3	Q9W3K3	7.38e-16	25.3
CG4887-RA	Q9VPY4	3.36e-16	-23.9					l(2)37Cb	Q9VIZ3	7.38e-16	25.4
Q9W397	Q9W397	3.36e-16	-23.9					CG1542	Q9V9Z9	7.38e-16	25.7
B7Z0N0	B7Z0N0	3.36e-16	-23.9					Q7JQT9	Q7JQT9	7.38e-16	25.7
r	X2JFG0	3.36e-16	-23.9					Q9VFV8	Q9VFV8	7.38e-16	25.9
sqh	F6J1D0	0.00911	-23.9					NHP2	M9PCI2	7.38e-16	26
Q9VI54	Q9VI54	3.36e-16	-23.8					Sas10	Q9I7W5	7.38e-16	26
MED15	Q9Y149	0.00998	-23.8					baf	M9PCH8	7.38e-16	26.7
Q7KSE0	Q7KSE0	3.36e-16	-23.7					Mat89Ba	Q8IH00	7.38e-16	26.9
crol	O61361	3.36e-16	-23.7					Rrp1	B7YZZ9	7.38e-16	28.3
Orc6	Q9Y1B2	3.36e-16	-23.7
Q4V6X9	Q4V6X9	3.36e-16	-23.6
CoRest	C7LAG1	3.36e-16	-23.6
CG8223	A0A126BEE6	0.00982	-23.6
CG6621	A0A0B4JDC3	3.36e-16	-23.5
Ge-1	Q9VKK1	3.36e-16	-23.5
Sgf29	Q9W2I4	3.36e-16	-23.5
Q95RX5	Q95RX5	3.36e-16	-23.4
DNApol-alpha60	Q9VPH2	3.36e-16	-23.4
MED10	M9PFU7	3.36e-16	-23.4
CG32486	Q9VZV5	3.36e-16	-23.4
SMC5	Q9VP12	3.36e-16	-23.4
Grip84	X2JG40	3.36e-16	-23.4
nyo	Q9V9X0	3.36e-16	-23.4
wech	Q9V4M2	3.36e-16	-23.3
alien	M9PFB5	3.36e-16	-23.3
Q9VW10	Q9VW10	3.36e-16	-23.3
snRNP-U1-70K	M9PC89	3.36e-16	-23.3
Pgi	P52029	3.36e-16	-23.2
Moe	M9NG50	3.36e-16	-23.2
ytr	Q9W1I6	3.36e-16	-23.2
hrg	Q9N6D7	3.36e-16	-23.1
Q9VNF3	Q9VNF3	3.36e-16	-23
Q9VTW1	Q9VTW1	3.36e-16	-22.9
Btk29A	M9PCX8	3.36e-16	-22.9
Acon	Q9VIE8	3.36e-16	-22.8
mts	X2JDI1	3.36e-16	-22.8
CG4751	Q9VKJ1	3.36e-16	-22.8
Cdk12	M9PG50	3.36e-16	-22.8
dik	Q9VWZ1	3.36e-16	-22.8
Q9VTT4	Q9VTT4	3.36e-16	-22.7
Ubx	P83949	3.36e-16	-22.7
4E-T	L0MLQ9	3.36e-16	-22.6
mRpS22	Q9VAY9	3.36e-16	-22.5
Q9VL20	Q9VL20	3.36e-16	-22.5
Incenp	A0A0B4LFQ2	3.36e-16	-22.5
par-1	Q9V8V8	3.36e-16	-22.3
Rat1	M9PEY6	3.36e-16	-22
Q8SZ38	Q8SZ38	3.36e-16	-21.7
Q9VRE0	Q9VRE0	3.36e-16	25.5
GAA1	Q9W464	3.36e-16	25.8
Sec61alpha	Q8STG9	3.36e-16	26
CG6230-RA	Q9VKJ6	3.36e-16	26.1
UQCR-C1	Q9VFF0	3.36e-16	26.5
COX4	Q9VIQ8	3.36e-16	26.9
Cnx99A	Q9VAL7	3.36e-16	26.9
whd	Q7JQH9	3.36e-16	27.1
CoVa	A0A0B4KFT0	3.36e-16	27.5
Rrp1	B7YZZ9	3.36e-16	27.5
Q9VHY6	Q9VHY6	3.36e-16	27.7
CG4972-RA	Q9VKZ7	3.36e-16	28
Nrt	M9MS15	3.36e-16	28.4
A1Z843	A1Z843	3.36e-16	28.5
Hmu	Q9VB46	3.36e-16	29.6

### Sheet: Sheet 2 CRF_ExtFraction
	Extraction fraction overlaps with core renaturation factors (sheet 1 col O)										Interactivenn output of 5-way venn diagram using individual extraction fraction overlaps with CRF
											Lanes categorized as easily solubilized highlighted in green, diffcult to solubilize in blue and proteins common across fractions in red
	75	82	75	76	117						[2M Ո CRF] and [3M Ո CRF] and [4M Ո CRF] and [8M Ո CRF]	[3M Ո CRF] and [4M Ո CRF] and [8M Ո CRF]	[3M Ո CRF] and [4M Ո CRF]	[1M Ո CRF] and [2M Ո CRF] and [3M Ո CRF] and [4M Ո CRF]	[1M Ո CRF] and [2M Ո CRF] and [3M Ո CRF] and [4M Ո CRF] and [8M Ո CRF]	[1M Ո CRF] and [2M Ո CRF]	[1M Ո CRF] and [2M Ո CRF] and [3M Ո CRF]	[1M Ո CRF] and [2M Ո CRF] and [8M Ո CRF]	[2M Ո CRF] and [8M Ո CRF]	[4M Ո CRF] and [8M Ո CRF]	[1M Ո CRF]	[2M Ո CRF]	[8M Ո CRF]	[2M Ո CRF] and [3M Ո CRF]
	1M Ո CRF	2M Ո CRF	3M Ո CRF	4M Ո CRF	8M Ո CRF						A0A0B4JD39		M9PJN8	Q9V405	A0A0B4K6N1	Q8MLW2	Q9VA83	M9NEV0	A0A0B4LF93	Q9GYU8	Q9GYU8	Q9V9X0	Q7YZA2
	A0A0B4K6N1	A0A0B4K6N1	A0A0B4K6N1	A0A0B4K6N1	A0A0B4K6N1						A4V391			Q9VAN7	E1JHR5	Q9VFT4	Q9W1I6			P23128	P23128		Q9V463
	E1JHR5	E1JHR5	E1JHR5	E1JHR5	E1JHR5						Q9VHM3			P48588	P41093	O18404				Q9VTT3	Q9VTT3		P20193
	P41093	P41093	P41093	P41093	P41093						Q9VAY2			Q960E4	Q9VWH4	Q9W2I4				Q9W397			A0A0B4KF46
	Q9VWH4	Q9VWH4	Q9VWH4	Q9VWH4	Q9VWH4						P36241			X2JE34	Q94901	A0A0B4LFQ2				Q9VW10			Q9VM75
	Q94901	Q94901	Q94901	Q94901	Q94901						Q86B87			Q7JXF5	X2JCX8								Q7KUA4
	X2JCX8	X2JCX8	X2JCX8	X2JCX8	X2JCX8						E1JIT0				C6SUW3								Q9VGA4
	C6SUW3	C6SUW3	C6SUW3	C6SUW3	C6SUW3						B7Z0N0				Q9VHG5								Q9XYM5
	Q9VHG5	Q9VHG5	Q9VHG5	Q9VHG5	Q9VHG5										Q9V9M7								X2J9F3
	Q9V9M7	Q9V9M7	Q9V9M7	Q9V9M7	Q9V9M7										P13060								Q9VWB8
	P13060	P13060	P13060	P13060	P13060										Q9VN21								Q9W410
	Q9VN21	Q9VN21	Q9VN21	Q9VN21	Q9VN21										Q9VYG2								M9PFS7
	Q9VYG2	Q9VYG2	Q9VYG2	Q9VYG2	Q9VYG2										P41094								Q9V431
	P41094	P41094	P41094	P41094	P41094										M9PIA6								Q9VJH2
	M9PIA6	A0A0B4JD39	A0A0B4JD39	A0A0B4JD39	A0A0B4JD39										A0A0B4LG52								Q9VEC1
	A0A0B4LG52	M9PIA6	M9PIA6	M9PIA6	M9PIA6										Q7JNE1								A0A0B4KHB1
	Q7JNE1	A4V391	A4V391	A4V391	A4V391										Q9W392								Q7PLS8
	Q9W392	A0A0B4LG52	A0A0B4LG52	A0A0B4LG52	Q7YZA2										X2J950								Q7KK96
	X2J950	Q7JNE1	Q7JNE1	Q7JNE1	A0A0B4LG52										P48159								P07664
	P48159	Q9W392	Q9W392	Q9W392	Q7JNE1										A1Z6M0								P54358
	A1Z6M0	Q9VHM3	Q9VHM3	Q9VHM3	Q9W392										P17704								E1JIM1
	P17704	X2J950	X2J950	X2J950	Q9VHM3										Q9VBP5								P48591
	Q9VBP5	P48159	P48159	P48159	X2J950										X2JEU3								Q9VN44
	X2JEU3	A1Z6M0	A1Z6M0	A1Z6M0	P48159										P55828								Q5LJZ2
	P55828	P17704	P17704	P17704	A1Z6M0										Q9VGL0								A0A0B4KF23
	Q9VGL0	Q9VBP5	Q9VBP5	Q9VBP5	Q9V463										A0A0B4LFD9								X2JGB3
	A0A0B4LFD9	X2JEU3	X2JEU3	X2JEU3	P17704										Q9VH84								Q9W1A9
	Q9VH84	P55828	P55828	P55828	Q9VBP5										Q9VLX2								Q9U3V9
	Q9VLX2	Q9VAY2	Q9VAY2	Q9VAY2	X2JEU3										X2JC80								Q9VTU4
	X2JC80	Q9VGL0	Q9VGL0	Q9VGL0	P20193										E1JGK7								Q9VNG2
	E1JGK7	A0A0B4LFD9	A0A0B4LFD9	A0A0B4LFD9	A0A0B4KF46										E1JGN7								Q8MSU4
	E1JGN7	Q9VH84	Q9VH84	Q9VH84	P55828										M9PC85								Q7KND8
	M9PC85	Q9VLX2	Q9VLX2	Q9VLX2	Q9VAY2										C9QP42								Q5BI50
	Q9V405	X2JC80	X2JC80	X2JC80	Q9VGL0										Q9VN55								Q9V3A7
	C9QP42	E1JGK7	E1JGK7	E1JGK7	A0A0B4LFD9										M9PCE0								Q7JVP4
	Q9VN55	E1JGN7	E1JGN7	E1JGN7	Q9VH84										Q9W1G7								O77410
	M9PCE0	M9PC85	M9PC85	M9PC85	Q9VLX2										Q9V406								Q9VTZ1
	Q9W1G7	Q9V405	Q9V405	Q9V405	X2JC80										Q9VBU9								A0A0B4K7U3
	Q9V406	C9QP42	C9QP42	C9QP42	E1JGK7										Q0E9B6								A0A0B4K7L0
	Q9VBU9	Q9VN55	Q9VN55	Q9VN55	E1JGN7										A0A0B4JCW4								X2JFG0
	Q0E9B6	M9PCE0	M9PCE0	M9PCE0	M9PC85										Q9V4C8								Q9VI54
	A0A0B4JCW4	Q9W1G7	Q9W1G7	Q9W1G7	C9QP42										Q9VWS2								Q7KSE0
	Q24572	Q9V406	Q9V406	Q9V406	Q9VN55										Q9V3H9								Q4V6X9
	Q9V4C8	Q9VBU9	Q9VBU9	Q9VBU9	Q9VM75										A0A0B4LGZ5								Q9VKK1
	Q9VWS2	Q0E9B6	Q0E9B6	Q0E9B6	M9PCE0										E2QD65								X2JG40
	M9NEV0	A0A0B4JCW4	A0A0B4JCW4	A0A0B4JCW4	Q9W1G7										A8JV18								M9PCX8
	Q9V3H9	P36241	P36241	P36241	Q9V406										Q7K3D8
	A0A0B4LGZ5	Q9V4C8	Q9V4C8	Q9V4C8	Q9VBU9										Q9VK58
	E2QD65	Q9VWS2	Q9VWS2	Q9VWS2	Q0E9B6										Q9V597
	A8JV18	M9NEV0	Q9V3H9	Q9V3H9	A0A0B4JCW4										Q9Y091
	Q7K3D8	Q9V3H9	A0A0B4LGZ5	A0A0B4LGZ5	P36241										Q960V1
	Q9VK58	A0A0B4LGZ5	E2QD65	E2QD65	Q7KUA4										X2JF59
	Q9V597	E2QD65	Q86B87	Q86B87	Q9VGA4										Q9VYY7
	Q9Y091	Q86B87	A8JV18	A8JV18	Q9V4C8										Q24174
	Q9VAN7	A8JV18	Q7K3D8	Q7K3D8	Q9VWS2										Q9W039
	Q960V1	Q7K3D8	Q9VK58	Q9VK58	M9NEV0										Q9VD66
	X2JF59	Q9VK58	Q9V597	Q9GYU8	Q9V3H9										A0A0B4KEH0
	Q9VYY7	A0A0B4LF93	M9PJN8	Q9V597	A0A0B4LGZ5										P45594
	P48588	Q9V597	Q9Y091	M9PJN8	E2QD65
	Q24174	Q9Y091	Q9VAN7	Q9Y091	Q9XYM5
	Q8MLW2	Q9VAN7	Q960V1	Q9VAN7	Q86B87
	Q9W039	Q960V1	X2JF59	Q960V1	A8JV18
	Q9VA83	X2JF59	Q9VYY7	X2JF59	Q7K3D8
	Q9VD66	Q9VYY7	P48588	Q9VYY7	Q9VK58
	A0A0B4KEH0	P48588	Q24174	P48588	A0A0B4LF93
	Q960E4	Q24174	Q9W039	Q24174	X2J9F3
	X2JE34	Q8MLW2	Q9VA83	P23128	Q9VWB8
	Q9VFT4	Q9W039	E1JIT0	Q9VTT3	Q9W410
	P45594	Q9VA83	Q9VD66	Q9W039	Q9GYU8
	Q7JXF5	E1JIT0	A0A0B4KEH0	E1JIT0	Q9V597
	O18404	Q9VD66	Q960E4	Q9VD66	M9PFS7
	A0A0B4KFN0	A0A0B4KEH0	X2JE34	A0A0B4KEH0	Q9V431
	Q9W2K8	Q960E4	P45594	Q960E4	Q9Y091
	Q9W2I4	X2JE34	Q7JXF5	X2JE34	Q960V1
	Q9W1I6	Q9VFT4	B7Z0N0	P45594	Q9VJH2
	A0A0B4LFQ2	P45594	Q9W1I6	Q7JXF5	Q9VEC1
		Q7JXF5		B7Z0N0	A0A0B4KHB1
		O18404			Q7PLS8
		B7Z0N0			X2JF59
		Q9W2I4			Q9VYY7
		Q9V9X0			Q7KK96
		Q9W1I6			Q24174
		A0A0B4LFQ2			P07664
					P23128
					Q9VTT3
					P54358
					E1JIM1
					Q9W039
					E1JIT0
					P48591
					Q9VD66
					Q9VN44
					Q5LJZ2
					A0A0B4KF23
					X2JGB3
					Q9W1A9
					Q9U3V9
					Q9VTU4
					A0A0B4KEH0
					Q9VNG2
					Q8MSU4
					Q7KND8
					Q5BI50
					P45594
					Q9V3A7
					Q7JVP4
					O77410
					Q9VTZ1
					A0A0B4K7U3
					A0A0B4K7L0
					B7Z0N0
					X2JFG0
					Q9VI54
					Q7KSE0
					Q4V6X9
					Q9VKK1
					X2JG40
					M9PCX8
