## Supplementary material for "Biochemical deconstruction and reconstruction of Nuclear Matrix reveals the layers of nuclear organization": Supp Table 8

### Sheet: Sheet 1 RenEnrichedFactorsGO
Biological processes (GO) enriched in renaturation enriched proteins on Shiny GO
FDR cut off 0.001	Fig5d plotted with top30 pathways, redundancies removed
Enrichment FDR	nGenes	Pathway Genes	Fold Enrichment	Pathway	Genes
1.38636e-14	69	1987	2.68202	RNA metabolic process	abd-A l(1)10Bb eIF4A crp stwl Su(var)2-10 ttk RpS14a 14-3-3zeta Psc Taf1 atms simj Taf12 alien Nap1 hrg dom crol Gcn5 ytr lolal Sin3A bip2 Nipped-B Nab2 x16 Rpt3 Uba2 CG3815 Cfp1 Ada3 CG4887 CG15356 lid Rat1 CG7154 brwl ova Sfmbt Kdm4A CG17385 RpS16 enok CG9018 MEP-1 ssp CG11560 MED10 Cdk12 CG1965 M1BP Pnn MBD-R2 jigr1 RpS8 Bap170 Wdr33 AspRS-m Nup153 CoRest Trf2 osa Mi-2 nsl1 lost how kis HnRNP-K
1.38636e-14	54	1259	3.31267	RNA biosynthetic process	abd-A crp stwl Su(var)2-10 ttk 14-3-3zeta Psc Taf1 atms simj Taf12 alien Nap1 dom crol Gcn5 lolal Sin3A bip2 Nipped-B x16 Rpt3 Uba2 CG3815 Cfp1 Ada3 CG15356 lid Rat1 CG7154 brwl ova Sfmbt Kdm4A CG17385 enok MEP-1 ssp CG11560 MED10 Cdk12 CG1965 M1BP MBD-R2 jigr1 Bap170 Nup153 CoRest Trf2 osa Mi-2 nsl1 kis HnRNP-K
1.38636e-14	59	1477	3.08519	Nucleobase-containing compound biosynthetic process	abd-A crp r stwl Su(var)2-10 ttk 14-3-3zeta Psc Taf1 atms simj Taf12 alien Nap1 ATPCL dom crol Gcn5 lolal Sin3A bip2 Nipped-B x16 Rpt3 Uba2 CG3815 Cfp1 Ada3 CG15356 lid Rat1 CG7154 brwl ova Sfmbt Kdm4A Cul4 CG17385 rad50 enok MEP-1 ssp CG11560 MED10 Cdk12 CG1965 M1BP MBD-R2 jigr1 Bap170 Nup153 CoRest Trf2 osa Mi-2 nsl1 Vha68-2 kis HnRNP-K
1.38636e-14	54	1256	3.32059	Transcription, DNA-templated	abd-A crp stwl Su(var)2-10 ttk 14-3-3zeta Psc Taf1 atms simj Taf12 alien Nap1 dom crol Gcn5 lolal Sin3A bip2 Nipped-B x16 Rpt3 Uba2 CG3815 Cfp1 Ada3 CG15356 lid Rat1 CG7154 brwl ova Sfmbt Kdm4A CG17385 enok MEP-1 ssp CG11560 MED10 Cdk12 CG1965 M1BP MBD-R2 jigr1 Bap170 Nup153 CoRest Trf2 osa Mi-2 nsl1 kis HnRNP-K
1.38636e-14	52	1161	3.45925	Regulation of transcription, DNA-templated	abd-A crp stwl Su(var)2-10 ttk 14-3-3zeta Psc Taf1 atms simj alien Nap1 dom crol Gcn5 lolal Sin3A bip2 Nipped-B x16 Rpt3 Uba2 CG3815 Cfp1 Ada3 CG15356 lid CG7154 brwl ova Sfmbt Kdm4A CG17385 enok MEP-1 ssp CG11560 MED10 Cdk12 CG1965 M1BP MBD-R2 jigr1 Bap170 Nup153 CoRest Trf2 osa Mi-2 nsl1 kis HnRNP-K
1.38636e-14	54	1256	3.32059	Nucleic acid-templated transcription	abd-A crp stwl Su(var)2-10 ttk 14-3-3zeta Psc Taf1 atms simj Taf12 alien Nap1 dom crol Gcn5 lolal Sin3A bip2 Nipped-B x16 Rpt3 Uba2 CG3815 Cfp1 Ada3 CG15356 lid Rat1 CG7154 brwl ova Sfmbt Kdm4A CG17385 enok MEP-1 ssp CG11560 MED10 Cdk12 CG1965 M1BP MBD-R2 jigr1 Bap170 Nup153 CoRest Trf2 osa Mi-2 nsl1 kis HnRNP-K
1.38636e-14	52	1161	3.45925	Regulation of nucleic acid-templated transcription	abd-A crp stwl Su(var)2-10 ttk 14-3-3zeta Psc Taf1 atms simj alien Nap1 dom crol Gcn5 lolal Sin3A bip2 Nipped-B x16 Rpt3 Uba2 CG3815 Cfp1 Ada3 CG15356 lid CG7154 brwl ova Sfmbt Kdm4A CG17385 enok MEP-1 ssp CG11560 MED10 Cdk12 CG1965 M1BP MBD-R2 jigr1 Bap170 Nup153 CoRest Trf2 osa Mi-2 nsl1 kis HnRNP-K
1.38636e-14	52	1161	3.45925	Regulation of RNA biosynthetic process	abd-A crp stwl Su(var)2-10 ttk 14-3-3zeta Psc Taf1 atms simj alien Nap1 dom crol Gcn5 lolal Sin3A bip2 Nipped-B x16 Rpt3 Uba2 CG3815 Cfp1 Ada3 CG15356 lid CG7154 brwl ova Sfmbt Kdm4A CG17385 enok MEP-1 ssp CG11560 MED10 Cdk12 CG1965 M1BP MBD-R2 jigr1 Bap170 Nup153 CoRest Trf2 osa Mi-2 nsl1 kis HnRNP-K
2.80052e-14	55	1330	3.1939	Regulation of RNA metabolic process	abd-A eIF4A crp stwl Su(var)2-10 ttk 14-3-3zeta Psc Taf1 atms simj alien Nap1 dom crol Gcn5 lolal Sin3A bip2 Nipped-B Nab2 x16 Rpt3 Uba2 CG3815 Cfp1 Ada3 CG15356 lid CG7154 brwl ova Sfmbt Kdm4A CG17385 enok MEP-1 ssp CG11560 MED10 Cdk12 CG1965 M1BP MBD-R2 jigr1 Bap170 Nup153 CoRest Trf2 osa Mi-2 nsl1 how kis HnRNP-K
4.53877e-14	59	1549	2.94179	Heterocycle biosynthetic process	abd-A crp r stwl Su(var)2-10 ttk 14-3-3zeta Psc Taf1 atms simj Taf12 alien Nap1 ATPCL dom crol Gcn5 lolal Sin3A bip2 Nipped-B x16 Rpt3 Uba2 CG3815 Cfp1 Ada3 CG15356 lid Rat1 CG7154 brwl ova Sfmbt Kdm4A Cul4 CG17385 rad50 enok MEP-1 ssp CG11560 MED10 Cdk12 CG1965 M1BP MBD-R2 jigr1 Bap170 Nup153 CoRest Trf2 osa Mi-2 nsl1 Vha68-2 kis HnRNP-K
4.53877e-14	59	1546	2.9475	Aromatic compound biosynthetic process	abd-A crp r stwl Su(var)2-10 ttk 14-3-3zeta Psc Taf1 atms simj Taf12 alien Nap1 ATPCL dom crol Gcn5 lolal Sin3A bip2 Nipped-B x16 Rpt3 Uba2 CG3815 Cfp1 Ada3 CG15356 lid Rat1 CG7154 brwl ova Sfmbt Kdm4A Cul4 CG17385 rad50 enok MEP-1 ssp CG11560 MED10 Cdk12 CG1965 M1BP MBD-R2 jigr1 Bap170 Nup153 CoRest Trf2 osa Mi-2 nsl1 Vha68-2 kis HnRNP-K
8.74184e-14	55	1373	3.09388	Regulation of nucleobase-containing compound metabolic process	abd-A eIF4A crp stwl Su(var)2-10 ttk 14-3-3zeta Psc Taf1 atms simj alien Nap1 dom crol Gcn5 lolal Sin3A bip2 Nipped-B Nab2 x16 Rpt3 Uba2 CG3815 Cfp1 Ada3 CG15356 lid CG7154 brwl ova Sfmbt Kdm4A CG17385 enok MEP-1 ssp CG11560 MED10 Cdk12 CG1965 M1BP MBD-R2 jigr1 Bap170 Nup153 CoRest Trf2 osa Mi-2 nsl1 how kis HnRNP-K
1.0453e-13	55	1381	3.07595	Regulation of cellular macromolecule biosynthetic process	abd-A crp stwl Su(var)2-10 ttk 14-3-3zeta Psc Taf1 RpS9 atms simj alien Nap1 dom crol Gcn5 lolal Sin3A bip2 Nipped-B x16 Rpt3 Uba2 CG3815 Cfp1 Ada3 CG15356 lid CG7154 brwl ova Sfmbt Kdm4A CG17385 enok MEP-1 ssp CG11560 MED10 Cdk12 CG1965 M1BP MBD-R2 jigr1 Bap170 4E-T Nup153 CoRest Trf2 osa Mi-2 nsl1 how kis HnRNP-K
1.1399e-13	55	1386	3.06486	Regulation of macromolecule biosynthetic process	abd-A crp stwl Su(var)2-10 ttk 14-3-3zeta Psc Taf1 RpS9 atms simj alien Nap1 dom crol Gcn5 lolal Sin3A bip2 Nipped-B x16 Rpt3 Uba2 CG3815 Cfp1 Ada3 CG15356 lid CG7154 brwl ova Sfmbt Kdm4A CG17385 enok MEP-1 ssp CG11560 MED10 Cdk12 CG1965 M1BP MBD-R2 jigr1 Bap170 4E-T Nup153 CoRest Trf2 osa Mi-2 nsl1 how kis HnRNP-K
1.29139e-13	59	1594	2.85874	Organic cyclic compound biosynthetic process	abd-A crp r stwl Su(var)2-10 ttk 14-3-3zeta Psc Taf1 atms simj Taf12 alien Nap1 ATPCL dom crol Gcn5 lolal Sin3A bip2 Nipped-B x16 Rpt3 Uba2 CG3815 Cfp1 Ada3 CG15356 lid Rat1 CG7154 brwl ova Sfmbt Kdm4A Cul4 CG17385 rad50 enok MEP-1 ssp CG11560 MED10 Cdk12 CG1965 M1BP MBD-R2 jigr1 Bap170 Nup153 CoRest Trf2 osa Mi-2 nsl1 Vha68-2 kis HnRNP-K
3.99861e-13	60	1688	2.7453	Regulation of gene expression	abd-A eIF4A crp stwl Su(var)2-10 ttk 14-3-3zeta Psc Taf1 RpS9 atms simj alien Nap1 rin dom crol Gcn5 lolal Sin3A bip2 Nipped-B Hmg-2 Nab2 x16 Rpt3 Uba2 CG3815 Cfp1 Ada3 CG15356 lid Rat1 CG7154 brwl ova Sfmbt Kdm4A CG17385 enok MEP-1 ssp CG11560 MED10 Cdk12 CG1965 M1BP MBD-R2 jigr1 Bap170 4E-T Nup153 CoRest Trf2 osa Mi-2 nsl1 how kis HnRNP-K
5.07864e-13	55	1440	2.94992	Regulation of cellular biosynthetic process	abd-A crp stwl Su(var)2-10 ttk 14-3-3zeta Psc Taf1 RpS9 atms simj alien Nap1 dom crol Gcn5 lolal Sin3A bip2 Nipped-B x16 Rpt3 Uba2 CG3815 Cfp1 Ada3 CG15356 lid CG7154 brwl ova Sfmbt Kdm4A CG17385 enok MEP-1 ssp CG11560 MED10 Cdk12 CG1965 M1BP MBD-R2 jigr1 Bap170 4E-T Nup153 CoRest Trf2 osa Mi-2 nsl1 how kis HnRNP-K
5.93293e-13	55	1447	2.93565	Regulation of biosynthetic process	abd-A crp stwl Su(var)2-10 ttk 14-3-3zeta Psc Taf1 RpS9 atms simj alien Nap1 dom crol Gcn5 lolal Sin3A bip2 Nipped-B x16 Rpt3 Uba2 CG3815 Cfp1 Ada3 CG15356 lid CG7154 brwl ova Sfmbt Kdm4A CG17385 enok MEP-1 ssp CG11560 MED10 Cdk12 CG1965 M1BP MBD-R2 jigr1 Bap170 4E-T Nup153 CoRest Trf2 osa Mi-2 nsl1 how kis HnRNP-K
3.24546e-12	64	1995	2.47769	Regulation of primary metabolic process	abd-A eIF4A crp stwl Su(var)2-10 ttk mts GlyP 14-3-3zeta Psc Taf1 RpS9 atms simj alien Nap1 dom crol Gcn5 lolal Sin3A bip2 Nipped-B Nab2 x16 Rpt3 Uba2 CG3815 Cfp1 Ada3 CG15356 lid CG7154 brwl ova Sfmbt Kdm4A Cul4 CG17385 enok MEP-1 ssp CG11560 MED10 Cdk12 CG1965 M1BP ScsbetaA MBD-R2 jigr1 Bap170 4E-T Nup153 par-1 Incenp Cul3 CoRest Trf2 osa Mi-2 nsl1 how kis HnRNP-K
6.2978e-12	63	1967	2.4737	Regulation of nitrogen compound metabolic process	abd-A eIF4A crp stwl Su(var)2-10 ttk mts 14-3-3zeta Psc Taf1 RpS9 atms simj alien Nap1 dom crol Gcn5 lolal Sin3A bip2 Nipped-B Nab2 x16 Rpt3 Uba2 CG3815 Cfp1 Ada3 CG15356 lid CG7154 brwl ova Sfmbt Kdm4A Cul4 CG17385 enok MEP-1 ssp CG11560 MED10 Cdk12 CG1965 M1BP ScsbetaA MBD-R2 jigr1 Bap170 4E-T Nup153 par-1 Incenp Cul3 CoRest Trf2 osa Mi-2 nsl1 how kis HnRNP-K
2.03839e-09	20	239	6.46313	Histone modification	Psc Taf1 atms Taf12 dom Gcn5 Sin3A Cfp1 wcy Ada3 lid Br140 Kdm4A enok MBD-R2 Sgf29 Bre1 Incenp CoRest nsl1
2.23015e-09	31	613	3.90582	Chromosome organization	stwl Btk29A Su(var)2-10 Psc Moe prod Nap1 glu rin dom Gcn5 lolal Mad1 Nipped-B SMC2 wcy Ada3 lid Sfmbt Kdm4A rad50 enok Sgf29 SMC5 Nup153 Bre1 pds5 Incenp CoRest osa Mi-2
1.62593e-08	38	972	3.01945	Transcription by RNA polymerase II	abd-A crp stwl Su(var)2-10 ttk Psc Taf1 atms simj Taf12 crol lolal Sin3A bip2 x16 Rpt3 CG3815 Ada3 CG7154 brwl ova CG17385 enok MEP-1 MED10 Cdk12 CG1965 M1BP MBD-R2 jigr1 Nup153 CoRest Trf2 osa Mi-2 nsl1 kis HnRNP-K
7.22084e-08	13	107	9.38362	Protein acetylation	Taf1 Taf12 dom Gcn5 Ada3 Naa15-16 lid Br140 enok MBD-R2 Sgf29 CoRest nsl1
1.95361e-07	35	919	2.94146	Regulation of transcription by RNA polymerase II	abd-A crp stwl Su(var)2-10 ttk Psc Taf1 simj crol lolal Sin3A bip2 x16 Rpt3 CG3815 Ada3 CG7154 brwl ova CG17385 enok MEP-1 MED10 Cdk12 CG1965 M1BP MBD-R2 jigr1 Nup153 CoRest osa Mi-2 nsl1 kis HnRNP-K
2.02483e-07	16	192	6.4362	Peptidyl-lysine modification	Su(var)2-10 Taf1 atms Taf12 dom Gcn5 Uba2 Cfp1 Ada3 lid Br140 enok MBD-R2 Sgf29 CoRest nsl1
2.66801e-07	12	98	9.45727	Histone acetylation	Taf1 Taf12 dom Gcn5 Ada3 lid Br140 enok MBD-R2 Sgf29 CoRest nsl1
3.0379e-07	12	100	9.26812	Internal peptidyl-lysine acetylation	Taf1 Taf12 dom Gcn5 Ada3 lid Br140 enok MBD-R2 Sgf29 CoRest nsl1
3.0379e-07	12	100	9.26812	Peptidyl-lysine acetylation	Taf1 Taf12 dom Gcn5 Ada3 lid Br140 enok MBD-R2 Sgf29 CoRest nsl1
3.0379e-07	12	100	9.26812	Internal protein amino acid acetylation	Taf1 Taf12 dom Gcn5 Ada3 lid Br140 enok MBD-R2 Sgf29 CoRest nsl1
6.19814e-07	8	35	17.6536	Histone H3 acetylation	Taf1 Taf12 Gcn5 Ada3 lid Br140 enok Sgf29
8.03728e-07	13	133	7.54922	Protein acylation	Taf1 Taf12 dom Gcn5 Ada3 Naa15-16 lid Br140 enok MBD-R2 Sgf29 CoRest nsl1
5.88502e-06	19	351	4.18078	Chromatin organization	stwl Psc Nap1 dom Gcn5 lolal Nipped-B wcy Ada3 lid Sfmbt Kdm4A enok Sgf29 Nup153 Bre1 CoRest osa Mi-2
6.78957e-06	30	822	2.81877	Cell cycle	eIF4A Btk29A mts 14-3-3zeta Psc Taf1 Moe prod glu dom crol emb Sin3A Mad1 Nipped-B Grip84 SMC2 Rpt3 lid Br140 rad50 enok Cdc6 ssp Cdk12 SMC5 tum pds5 Incenp Mi-2
1.31702e-05	19	371	3.9554	Negative regulation of RNA metabolic process	abd-A stwl ttk Psc simj alien crol lolal Sin3A Nab2 CG3815 Sfmbt Kdm4A enok MEP-1 CG1965 CoRest Mi-2 kis
1.46433e-05	32	952	2.59611	Positive regulation of macromolecule metabolic process	abd-A eIF4A ttk GlyP Taf1 RpS9 atms rin lolal Sin3A bip2 Nipped-B Rpt3 Uba2 Cfp1 Ada3 lid Kdm4A Cul4 enok ssp CG11560 MED10 Cdk12 ScsbetaA MBD-R2 Bap170 Nup153 Incenp Cul3 osa nsl1
2.17717e-05	12	149	6.22022	Cytoplasmic translation	eIF4A RpS14a RpS13 RpS9 RpS19a RpL11 RpL21 RpS23 RpS16 RpS27 RpS8 eIF4H1
2.40979e-05	18	351	3.96074	Negative regulation of transcription, DNA-templated	abd-A stwl ttk Psc simj alien crol lolal Sin3A CG3815 Sfmbt Kdm4A enok MEP-1 CG1965 CoRest Mi-2 kis
2.40979e-05	18	351	3.96074	Negative regulation of RNA biosynthetic process	abd-A stwl ttk Psc simj alien crol lolal Sin3A CG3815 Sfmbt Kdm4A enok MEP-1 CG1965 CoRest Mi-2 kis
2.40979e-05	18	351	3.96074	Negative regulation of nucleic acid-templated transcription	abd-A stwl ttk Psc simj alien crol lolal Sin3A CG3815 Sfmbt Kdm4A enok MEP-1 CG1965 CoRest Mi-2 kis
3.21705e-05	33	1043	2.44366	Positive regulation of metabolic process	abd-A eIF4A ttk GlyP Taf1 RpS9 atms rin lolal Sin3A bip2 Nipped-B Rpt3 Uba2 Cfp1 Ada3 lid Kdm4A Cul4 enok ssp CG11560 MED10 Cdk12 ScsbetaA MBD-R2 Bap170 Nup153 Pgk Incenp Cul3 osa nsl1
3.74495e-05	4	7	44.1339	Histone monoubiquitination	Psc Taf1 wcy Bre1
4.73965e-05	19	409	3.5879	Negative regulation of nucleobase-containing compound metabolic process	abd-A stwl ttk Psc simj alien crol lolal Sin3A Nab2 CG3815 Sfmbt Kdm4A enok MEP-1 CG1965 CoRest Mi-2 kis
6.77583e-05	22	548	3.10065	Positive regulation of transcription, DNA-templated	abd-A ttk Taf1 atms lolal Sin3A bip2 Nipped-B Rpt3 Cfp1 Ada3 lid enok ssp CG11560 MED10 Cdk12 MBD-R2 Bap170 Nup153 osa nsl1
6.77583e-05	22	548	3.10065	Positive regulation of RNA biosynthetic process	abd-A ttk Taf1 atms lolal Sin3A bip2 Nipped-B Rpt3 Cfp1 Ada3 lid enok ssp CG11560 MED10 Cdk12 MBD-R2 Bap170 Nup153 osa nsl1
6.77583e-05	22	548	3.10065	Positive regulation of nucleic acid-templated transcription	abd-A ttk Taf1 atms lolal Sin3A bip2 Nipped-B Rpt3 Cfp1 Ada3 lid enok ssp CG11560 MED10 Cdk12 MBD-R2 Bap170 Nup153 osa nsl1
8.62682e-05	30	942	2.45969	Gamete generation	abd-A eIF4A stwl Btk29A CCT1 ttk mts 14-3-3zeta Moe alien Nap1 rin dom Uba1 Grip84 lid Sfmbt Cul4 M1BP ScsbetaA Jafrac1 pds5 par-1 Incenp Cul3 Mi-2 nsl1 lost how kis
8.62682e-05	20	471	3.27959	Peptidyl-amino acid modification	Gapdh2 Btk29A Su(var)2-10 Taf1 atms Taf12 dom Gcn5 Uba2 Cfp1 Ada3 Naa15-16 lid Br140 enok MBD-R2 Sgf29 par-1 CoRest nsl1
8.62682e-05	6	31	14.9486	Sister chromatid cohesion	glu Nipped-B SMC5 pds5 Incenp Mi-2
0.00011117	23	613	2.89786	Positive regulation of macromolecule biosynthetic process	abd-A ttk Taf1 RpS9 atms lolal Sin3A bip2 Nipped-B Rpt3 Cfp1 Ada3 lid enok ssp CG11560 MED10 Cdk12 MBD-R2 Bap170 Nup153 osa nsl1
0.000153554	19	449	3.26827	Negative regulation of macromolecule biosynthetic process	abd-A stwl ttk Psc simj alien crol lolal Sin3A CG3815 Sfmbt Kdm4A enok MEP-1 CG1965 4E-T CoRest Mi-2 kis
0.000153554	29	921	2.43192	Developmental process involved in reproduction	abd-A eIF4A stwl Btk29A CCT1 ttk mts 14-3-3zeta Moe alien Nap1 rin dom Uba1 Grip84 lid Sfmbt Cul4 M1BP ScsbetaA Jafrac1 pds5 par-1 Cul3 Mi-2 nsl1 lost how kis
0.000153554	19	449	3.26827	Negative regulation of cellular macromolecule biosynthetic process	abd-A stwl ttk Psc simj alien crol lolal Sin3A CG3815 Sfmbt Kdm4A enok MEP-1 CG1965 4E-T CoRest Mi-2 kis
0.000157384	28	872	2.48	Cellular process involved in reproduction in multicellular organism	abd-A eIF4A stwl Btk29A CCT1 ttk mts 14-3-3zeta Moe alien Nap1 rin dom Uba1 lid Sfmbt Cul4 M1BP ScsbetaA Jafrac1 pds5 par-1 Incenp Cul3 nsl1 lost how kis
0.000197037	16	335	3.68881	MRNA processing	l(1)10Bb eIF4A hrg dom ytr Nab2 x16 CG4887 Rat1 CG9018 CG1965 Pnn Wdr33 lost how HnRNP-K
0.000205892	28	886	2.44082	Positive regulation of nitrogen compound metabolic process	abd-A eIF4A ttk Taf1 RpS9 atms lolal Sin3A bip2 Nipped-B Rpt3 Cfp1 Ada3 lid Cul4 enok ssp CG11560 MED10 Cdk12 ScsbetaA MBD-R2 Bap170 Nup153 Incenp Cul3 osa nsl1
0.000206354	25	737	2.61989	Germ cell development	eIF4A stwl Btk29A CCT1 ttk mts 14-3-3zeta Moe alien Nap1 rin dom Uba1 lid Sfmbt Cul4 M1BP ScsbetaA Jafrac1 pds5 par-1 Cul3 nsl1 lost kis
0.000216383	22	597	2.84616	Positive regulation of RNA metabolic process	abd-A ttk Taf1 atms lolal Sin3A bip2 Nipped-B Rpt3 Cfp1 Ada3 lid enok ssp CG11560 MED10 Cdk12 MBD-R2 Bap170 Nup153 osa nsl1
0.000234249	19	466	3.14904	Negative regulation of cellular biosynthetic process	abd-A stwl ttk Psc simj alien crol lolal Sin3A CG3815 Sfmbt Kdm4A enok MEP-1 CG1965 4E-T CoRest Mi-2 kis
0.000247233	34	1219	2.1542	Animal organ development	abd-A crp stwl Btk29A Su(var)2-10 ttk mts Psc simj Moe prod glu rin dom crol ytr lolal Sin3A Uba1 Nipped-B lid Sfmbt enok ssp RpS8 Bap170 par-1 Cul3 Trf2 osa nsl1 Vha68-2 how kis
0.00024835	19	469	3.1289	Negative regulation of biosynthetic process	abd-A stwl ttk Psc simj alien crol lolal Sin3A CG3815 Sfmbt Kdm4A enok MEP-1 CG1965 4E-T CoRest Mi-2 kis
0.000257366	8	81	7.62809	Germ-line stem cell population maintenance	eIF4A stwl alien dom lid enok nsl1 how
0.000285806	23	658	2.69968	Positive regulation of cellular biosynthetic process	abd-A ttk Taf1 RpS9 atms lolal Sin3A bip2 Nipped-B Rpt3 Cfp1 Ada3 lid enok ssp CG11560 MED10 Cdk12 MBD-R2 Bap170 Nup153 osa nsl1
0.000288398	23	659	2.69559	Positive regulation of biosynthetic process	abd-A ttk Taf1 RpS9 atms lolal Sin3A bip2 Nipped-B Rpt3 Cfp1 Ada3 lid enok ssp CG11560 MED10 Cdk12 MBD-R2 Bap170 Nup153 osa nsl1
0.000301473	22	614	2.76736	Positive regulation of nucleobase-containing compound metabolic process	abd-A ttk Taf1 atms lolal Sin3A bip2 Nipped-B Rpt3 Cfp1 Ada3 lid enok ssp CG11560 MED10 Cdk12 MBD-R2 Bap170 Nup153 osa nsl1
0.000358932	29	973	2.30195	Positive regulation of cellular metabolic process	abd-A eIF4A ttk GlyP Taf1 RpS9 atms lolal Sin3A bip2 Nipped-B Rpt3 Cfp1 Ada3 lid enok ssp CG11560 MED10 Cdk12 ScsbetaA MBD-R2 Bap170 Nup153 Pgk Incenp Cul3 osa nsl1
0.000413227	44	1845	1.8419	Positive regulation of biological process	abd-A eIF4A Su(var)2-10 ttk mts GlyP 14-3-3zeta Taf1 RpS9 atms simj Moe rin crol lolal Sin3A bip2 Nipped-B Rpt3 Uba2 Cfp1 wcy Ada3 lid Kdm4A Cul4 enok ssp CG11560 MED10 Cdk12 M1BP ScsbetaA MBD-R2 Bap170 Nup153 Pgk par-1 Incenp Cul3 CoRest osa nsl1 kis
0.000459329	15	324	3.57567	Regulation of cell cycle	Moe crol Sin3A Mad1 Nipped-B Grip84 Br140 enok Cdc6 ssp Cdk12 tum pds5 Incenp Mi-2
0.00052074	3	5	46.3406	Histone H3-K14 acetylation	Taf1 Ada3 Br140
0.000590465	4	14	22.067	Histone ubiquitination	Psc Taf1 wcy Bre1
0.000590465	4	14	22.067	Protein monoubiquitination	Psc Taf1 wcy Bre1
0.000624553	5	28	13.7919	Histone H4 acetylation	Taf1 Gcn5 Ada3 CoRest nsl1
0.000626062	33	1228	2.07552	Reproductive process	abd-A eIF4A stwl Btk29A CCT1 ttk mts 14-3-3zeta Moe alien Nap1 rin dom Uba1 Nipped-B Grip84 Rpt3 lid Sfmbt Cul4 rad50 M1BP ScsbetaA Jafrac1 pds5 par-1 Incenp Cul3 Mi-2 nsl1 lost how kis
0.000645186	17	420	3.12615	MRNA metabolic process	l(1)10Bb eIF4A hrg dom ytr Nab2 x16 CG4887 Rat1 CG9018 CG1965 Pnn Wdr33 Trf2 lost how HnRNP-K
0.000738332	41	1711	1.85074	Positive regulation of cellular process	abd-A eIF4A Su(var)2-10 ttk mts GlyP 14-3-3zeta Taf1 RpS9 atms simj Moe crol lolal Sin3A bip2 Nipped-B Rpt3 Uba2 Cfp1 wcy Ada3 lid enok ssp CG11560 MED10 Cdk12 M1BP ScsbetaA MBD-R2 Bap170 Nup153 Pgk par-1 Incenp Cul3 CoRest osa nsl1 kis
0.000738332	30	1073	2.1594	Multicellular organismal reproductive process	abd-A eIF4A stwl Btk29A CCT1 ttk mts 14-3-3zeta Moe alien Nap1 rin dom Uba1 Grip84 lid Sfmbt Cul4 M1BP ScsbetaA Jafrac1 pds5 par-1 Incenp Cul3 Mi-2 nsl1 lost how kis
0.000752962	30	1077	2.15138	Sexual reproduction	abd-A eIF4A stwl Btk29A CCT1 ttk mts 14-3-3zeta Moe alien Nap1 rin dom Uba1 Grip84 lid Sfmbt Cul4 M1BP ScsbetaA Jafrac1 pds5 par-1 Incenp Cul3 Mi-2 nsl1 lost how kis
0.000752962	30	1077	2.15138	Multi-organism reproductive process	abd-A eIF4A stwl Btk29A CCT1 ttk mts 14-3-3zeta Moe alien Nap1 rin dom Uba1 Grip84 lid Sfmbt Cul4 M1BP ScsbetaA Jafrac1 pds5 par-1 Incenp Cul3 Mi-2 nsl1 lost how kis
0.000752962	12	226	4.10094	Chromatin remodeling	Psc Nap1 dom Gcn5 Ada3 lid Kdm4A enok Sgf29 Nup153 osa Mi-2
0.000752962	45	1962	1.77143	Organelle organization	Eno stwl Btk29A Su(var)2-10 mts RpS14a 14-3-3zeta Psc RpS19a Moe RpL11 prod Nap1 glu rin dom Gcn5 emb lolal Mad1 Nipped-B Grip84 SMC2 wcy Ada3 Nup205 lid Sfmbt Kdm4A rad50 enok RpS27 Sgf29 SMC5 Nup153 tum Bre1 pds5 par-1 Incenp CoRest osa Mi-2 Vha68-2 how
0.000756866	30	1078	2.14938	Multi-organism process	abd-A eIF4A stwl Btk29A CCT1 ttk mts 14-3-3zeta Moe alien Nap1 rin dom Uba1 Grip84 lid Sfmbt Cul4 M1BP ScsbetaA Jafrac1 pds5 par-1 Incenp Cul3 Mi-2 nsl1 lost how kis
0.000868064	3	6	38.6172	Regulation of sister chromatid cohesion	Nipped-B pds5 Mi-2
0.00090796	5	31	12.4572	Transcription preinitiation complex assembly	Taf1 Taf12 Rpt3 M1BP Trf2

### Sheet: Sheet 2 RenEnrichedSubsets
Solubility based subsets of renaturation enriched factors and enrichment of Biological processes (GO) on Shiny GO
FDR cut off 0.001	Fig EV10 a and b plotted with top30 pathways, redundancies removed
Ubiquitously soluble
Enrichment FDR	nGenes	Pathway Genes	Fold Enrichment	Pathway		Genes
1.30581e-09	11	149	20.8525	Cytoplasmic translation		eIF4A RpS14a RpS13 RpS9 RpS19a RpL11 RpL21 RpS23 RpS16 RpS27 RpS8
8.85644e-05	21	1987	2.9852	RNA metabolic process		eIF4A crp RpS14a 14-3-3zeta atms simj Nap1 lolal Nab2 x16 CG7154 RpS16 CG9018 Pnn jigr1 RpS8 Bap170 Nup153 Mi-2 lost HnRNP-K
9.88658e-05	11	478	6.50006	Translation		eIF4A RpS14a RpS13 RpS9 RpS19a RpL11 RpL21 RpS23 RpS16 RpS27 RpS8
0.000192121	11	526	5.9069	Peptide biosynthetic process		eIF4A RpS14a RpS13 RpS9 RpS19a RpL11 RpL21 RpS23 RpS16 RpS27 RpS8
0.000325268	5	66	21.3983	Ribosomal small subunit biogenesis		RpS14a RpS19a RpS16 RpS27 RpS8
0.000325268	12	716	4.73392	Cellular amide metabolic process		eIF4A RpS14a RpS13 RpS9 RpS19a RpL11 RpL21 RpS23 RpS16 ScsbetaA RpS27 RpS8
0.000325268	11	574	5.41294	Amide biosynthetic process		eIF4A RpS14a RpS13 RpS9 RpS19a RpL11 RpL21 RpS23 RpS16 RpS27 RpS8
0.000493598	11	622	4.99522	Peptide metabolic process		eIF4A RpS14a RpS13 RpS9 RpS19a RpL11 RpL21 RpS23 RpS16 RpS27 RpS8
Difficultly soluble
Enrichment FDR	nGenes	Pathway Genes	Fold Enrichment	Pathway		Genes
3.61794e-06	13	613	7.22945	Chromosome organization		Btk29A Su(var)2-10 glu Gcn5 Mad1 Nipped-B SMC2 Sfmbt Kdm4A rad50 enok Bre1 osa
0.000164359	16	1549	3.5212	Heterocycle biosynthetic process		r Su(var)2-10 Gcn5 Nipped-B Uba2 CG3815 Sfmbt Kdm4A Cul4 CG17385 rad50 enok CG1965 MBD-R2 osa nsl1
0.000164359	7	192	12.4285	Peptidyl-lysine modification		Su(var)2-10 Gcn5 Uba2 Br140 enok MBD-R2 nsl1
0.000164359	16	1546	3.52804	Aromatic compound biosynthetic process		r Su(var)2-10 Gcn5 Nipped-B Uba2 CG3815 Sfmbt Kdm4A Cul4 CG17385 rad50 enok CG1965 MBD-R2 osa nsl1
0.000164359	16	1477	3.69285	Nucleobase-containing compound biosynthetic process		r Su(var)2-10 Gcn5 Nipped-B Uba2 CG3815 Sfmbt Kdm4A Cul4 CG17385 rad50 enok CG1965 MBD-R2 osa nsl1
0.000203405	16	1594	3.4218	Organic cyclic compound biosynthetic process		r Su(var)2-10 Gcn5 Nipped-B Uba2 CG3815 Sfmbt Kdm4A Cul4 CG17385 rad50 enok CG1965 MBD-R2 osa nsl1
0.000475	7	239	9.98442	Histone modification		Gcn5 Br140 Kdm4A enok MBD-R2 Bre1 nsl1
0.000508514	5	98	17.3927	Histone acetylation		Gcn5 Br140 enok MBD-R2 nsl1
0.000508514	5	100	17.0448	Internal peptidyl-lysine acetylation		Gcn5 Br140 enok MBD-R2 nsl1
0.000508514	5	100	17.0448	Peptidyl-lysine acetylation		Gcn5 Br140 enok MBD-R2 nsl1
0.000508514	13	1161	3.8171	Regulation of transcription, DNA-templated		Su(var)2-10 Gcn5 Nipped-B Uba2 CG3815 Sfmbt Kdm4A CG17385 enok CG1965 MBD-R2 osa nsl1
0.000508514	13	1161	3.8171	Regulation of nucleic acid-templated transcription		Su(var)2-10 Gcn5 Nipped-B Uba2 CG3815 Sfmbt Kdm4A CG17385 enok CG1965 MBD-R2 osa nsl1
0.000508514	5	100	17.0448	Internal protein amino acid acetylation		Gcn5 Br140 enok MBD-R2 nsl1
0.000508514	13	1161	3.8171	Regulation of RNA biosynthetic process		Su(var)2-10 Gcn5 Nipped-B Uba2 CG3815 Sfmbt Kdm4A CG17385 enok CG1965 MBD-R2 osa nsl1
0.000660707	5	107	15.9297	Protein acetylation		Gcn5 Br140 enok MBD-R2 nsl1
0.000863821	13	1259	3.51998	RNA biosynthetic process		Su(var)2-10 Gcn5 Nipped-B Uba2 CG3815 Sfmbt Kdm4A CG17385 enok CG1965 MBD-R2 osa nsl1
0.000863821	13	1256	3.52839	Transcription, DNA-templated		Su(var)2-10 Gcn5 Nipped-B Uba2 CG3815 Sfmbt Kdm4A CG17385 enok CG1965 MBD-R2 osa nsl1
0.000863821	13	1256	3.52839	Nucleic acid-templated transcription		Su(var)2-10 Gcn5 Nipped-B Uba2 CG3815 Sfmbt Kdm4A CG17385 enok CG1965 MBD-R2 osa nsl1
